# Genomes from 25 historical *Drosophila melanogaster* specimens illuminate adaptive and demographic changes across more than 200 years of evolution

**DOI:** 10.1101/2023.04.24.538033

**Authors:** Max Shpak, Hamid R. Ghanavi, Jeremy D. Lange, John E. Pool, Marcus C. Stensmyr

## Abstract

The ability to perform genomic sequencing on long-dead organisms is opening new frontiers in evolutionary research. These opportunities are especially profound in the case of museum collections, from which countless documented specimens may now be suitable for genomic analysis. Here, we report 25 newly sequenced genomes from museum specimens of the model organism *Drosophila melanogaster*, including the oldest extant specimens of this species. By comparing historical samples ranging from the early 1800s to 1933 against modern day genomes, we document evolution across thousands of generations, including time periods that encompass the species’ initial occupation of northern Europe and an era of rapidly increasing human activity. At the genome-wide level, we find that historical flies from the same time and place show much greater evidence for relatedness than flies from modern collections, and some show evidence of inbreeding as well, potentially reflecting either much smaller local population sizes in the past or else the specific circumstances of the collections. We also find that the Lund, Sweden population underwent local genetic differentiation during the early 1800s to 1933 interval (potentially due to accelerated drift) but then became more similar to other European populations thereafter (potentially due to increased migration). Within each time period, our temporal sampling allows us to document compelling candidates for recent natural selection. In some cases, we gain insights regarding previously implicated selection candidates, such as *ChKov1*, for which our inferred timing of selection favors the hypothesis of antiviral resistance over insecticide resistance. Other candidates are novel, such as the circadian-related gene *Ahcy*, which yields a selection signal that rivals that of the DDT resistance gene *Cyp6g1*. These insights deepen our understanding of recent evolution in a model system, and highlight the potential of future museomic studies.
