## Supplementary material for "Genomes from 25 historical *Drosophila melanogaster* specimens illuminate adaptive and demographic changes across more than 200 years of evolution": Table S1

### Sheet: Table S1
Table S1. Sample Information and Genomic Sequencing Statistics
Available collection information is given for each museum specimen.
All early 1800s Sweden flies (including the one labelled Småland) were ultimately inferred to have come from the same collection event.
Sequencing statistics including read count and lengths, depth of coverage, genomic coverage, singleton rate, and proportion of singletons with A or T are also given.
Sample 19SL2 was excluded from most analyses because of its low sequencing depth and genomic coverage.
The sex of each specimen was inferred from the relative levels of sequencing depth on the X chromosome and the autosomes.
Genomic characteristics of a representative set of genomes from modern material (from Lyon, France - Lack et al. 2016 MBE) are provided, as depicted in Figure 1.
ID of Genome/Sample	Sex	Museum Voucher	Collection Date	Collection Location	Attribution	SRA Identifier	SRA ID	Total Reads	% of 150 bp reads (else 50 bp)	Fragment Length Average (bp)	Depth Genomic Average	Depth X Average	Depth Autosomal Arm Average	Coverage (Genome-wide %)	ID of Genome/Sample	Called Sites	Singletons	Singleton Rate	Singleton AT
18SL10	M	NHRS-BYWS000002862	Early 1800s	Lund, Sweden	C.F. Fallen	SRS17057707	H10	163156274	0.2123	48.7648	18.848	9.47036	21.1924	0.901368	18SL10	1.07377e+08	5700	5.30842e-05	0.7022
18SL11	M	NHRS-BYWS000002863	Early 1800s	Lund, Sweden	C.F. Fallen	SRS17057689	H11	180437232	0.1522	46.8619	17.3474	9.10757	19.4073	0.897946	18SL11	1.06972e+08	7003	6.54657e-05	0.7153
18SL12	F	NHRS-BYWS000002864	Early 1800s	Lund, Sweden	C.F. Fallen	SRS17057690	H12	128458868	0.1614	44.7781	8.56211	8.50444	8.57652	0.90283	18SL12	1.07591e+08	4583	4.25965e-05	0.7606
18SL13	M	NHRS-BYWS000002865	Early 1800s	Lund, Sweden	C.F. Fallen	SRS17057688	H13	120114721	0.2693	47.518	11.7586	7.57402	12.8048	0.890024	18SL13	1.06055e+08	7262	6.84736e-05	0.7714
18SL4	F	MZLU Type 06716:3	Early 1800s	Lund, Sweden	J.W. Zetterstedt	SRS17057708	H4	52243901	0.2769	44.5394	6.1875	6.31963	6.15446	0.720559	18SL4	8.5868e+07	20813	0.000242384	0.792
18SL6	F	MZLU Type 06716:2	Early 1800s	Småland, Sweden (but inferred to be Lund)	S.I. Ljungh	SRS17057706	H6	28358404	0.276	45.2804	5.51267	5.81055	5.4382	0.543198	18SL6	6.47283e+07	47479	0.000733512	0.8312
18GP9	F	ZMC29703	Mid 1800s	Passau, Germany	J. Waltl	SRS17057710	H9	256801359	0.1362	51.748	19.3819	19.2182	19.4228	0.89901	18GP9	1.07127e+08	8421	7.86078e-05	0.7298
18GP25	F	ZMC29702	Mid 1800s	Passau, Germany	J. Waltl	SRS17057703	H25	54900566	1	51.3757	36.748	34.7028	37.2593	0.926387	18GP25	1.10388e+08	6220	5.63466e-05	0.6156
18DZ5	F	ZMC29701	Late 1800s	Zealand, Denmark	R.W.T. Schlick	SRS17057709	H5	12942030	1	47.1477	7.34893	7.44128	7.32584	0.856921	18DZ5	1.02127e+08	9199	9.00737e-05	0.7719
19SL1	M	MZLU-DIPT00047211	1933	Lund, Sweden		SRS17057686	H1	52867716	1	50.5088	10.9457	7.45988	11.8171	0.897608	19SL1	1.06972e+08	6230	5.82395e-05	0.7111
19SL2	F	MZLU-DIPT00047205	1933	Lund, Sweden		SRS17057687	H2	4475473	1	46.2061	4.28739	4.3497	4.27181	0.057308	19SL2
19SL3	F	MZLU-DIPT00047204	1933	Lund, Sweden		SRS17057699	H3	44621241	0.23	50.066	6.47752	6.68273	6.42622	0.73741	19SL3	8.81891e+07	16682	0.000189162	0.7487
19SL7	F	MZLU-DIPT00047203	1933	Lund, Sweden		SRS17057705	H7	136815333	0.1995	47.1718	8.00044	8.08028	7.98048	0.901649	19SL7	1.07448e+08	4082	3.79904e-05	0.6786
19SL8	M	MZLU-DIPT00047206	1933	Lund, Sweden		SRS17057704	H8	72560005	1	49.5307	18.7225	8.94028	21.1681	0.914131	19SL8	1.08912e+08	6385	5.86252e-05	0.6153
19SL14	M	MZLU-DIPT00047194	1933	Lund, Sweden		SRS17057693	H14	233024266	0.136	49.3588	20.6338	9.52138	23.4119	0.916406	19SL14	1.09186e+08	4010	3.67263e-05	0.6474
19SL15	M	MZLU-DIPT00047195	1933	Lund, Sweden		SRS17057691	H15	151024591	0.1736	52.9958	12.3437	7.48041	13.5595	0.903139	19SL15	1.07639e+08	6815	6.33137e-05	0.6789
19SL16	M	MZLU-DIPT00047196	1933	Lund, Sweden		SRS17057692	H16	21771449	0.0784	49.2227	11.7388	7.01837	12.9189	0.898504	19SL16	1.07103e+08	7465	6.96993e-05	0.6827
19SL17	M	MZLU-DIPT00047197	1933	Lund, Sweden		SRS17057695	H17	145635389	0.1976	49.7183	24.1814	10.2818	27.6563	0.898944	19SL17	1.07031e+08	5836	5.4526e-05	0.6117
19SL18	F	MZLU-DIPT00047198	1933	Lund, Sweden		SRS17057694	H18	6459005	1	57.0899	12.4863	11.664	12.6918	0.911257	19SL18	1.08603e+08	4749	4.37282e-05	0.6519
19SL19	M	MZLU-DIPT00047207	1933	Lund, Sweden		SRS17057696	H19	245457099	0.1343	51.9138	24.9947	11.5438	28.3574	0.910988	19SL19	9.24742e+07	6388	6.90788e-05	0.5955
19SL20	F	MZLU-DIPT00047208	1933	Lund, Sweden		SRS17057697	H20	22652710	16.01	48.3045	30.0568	29.7911	30.1232	0.920446	19SL20	1.09686e+08	6122	5.58139e-05	0.6073
19SL21	M	MZLU-DIPT00047202	1933	Lund, Sweden		SRS17057698	H21	23891873	1	50.79	15.7024	8.14139	17.5926	0.910702	19SL21	1.08507e+08	7033	6.48158e-05	0.6278
19SL22	F	MZLU-DIPT00047199	1933	Lund, Sweden		SRS17057700	H22	45820875	1	48.7224	23.9598	23.5307	24.0671	0.913666	19SL22	1.08876e+08	6607	6.06835e-05	0.6136
19SL23	F	MZLU-DIPT00047201	1933	Lund, Sweden		SRS17057701	H23	88722904	1	59.2018	61.5091	60.0014	61.886	0.937147	19SL23	1.11662e+08	5572	4.99007e-05	0.6078
19SL24	F	MZLU-DIPT00047200	1933	Lund, Sweden		SRS17057702	H24	99685780	1	52.1148	29.4712	27.1281	30.057	0.921655	19SL24	109828694	7436	6.77054e-05	0.6002
															FR106N	1.08888e+08	10961	0.000100663	0.5603
															FR109N	1.12281e+08	14847	0.000132231	0.5586
															FR73N	1.1159e+08	10763	9.6451e-05	0.5468
															FR59N	1.05353e+08	15189	0.000144172	0.55
															FR157N	1.11293e+08	4943	4.44144e-05	0.5707
															FR225N	1.11852e+08	5481	4.90022e-05	0.5654
															FR5N	1.07853e+08	5311	4.9243e-05	0.5818
															FR238N	111364177	5424	4.87051e-05	0.5723
															FR169N	111387983	4678	4.19973e-05	0.5755
															FR222N	1.11912e+08	4986	4.4553e-05	0.5766
