## Supplementary material for "Genomes from 25 historical *Drosophila melanogaster* specimens illuminate adaptive and demographic changes across more than 200 years of evolution": Table S3

### Sheet: S3_Summary
Table S3. Regions of each museum fly genome that were masked due to relatedness IBD.
Release 5 positions are given in separate tabs for each chromosome arm.

### Sheet: X
18SL4
	1	21905246
18SL6
	1	4535309
	8365320	22422827
18SL10
	1	9705695
18SL12
	9705696	13436692
	17265721	22422827
19SL1
	1	22422827
19SL3
	1	6790137
	8003050	9000961
	9368612	10012784
	10821769	14220800
	15588328	16541320
	16895326	18390031
	18800261	19513508
	19954216	20728044
19SL7
	698731	22422827
19SL8
	19151410	20362289
19SL14
	11618053	12353698
	12731378	13436692
	13818866	17265720
	18023164	22422827
19SL15
	6386988	8385319
	8699953	11175468
	11618053	12353698
	12731378	13436692
	13818866	17265720
19SL16
	11618053	12353698
	14857837	17265720
	18023164	22422827
19SL17
	11618053	12353689
	12731378	13436692
	13818866	14857836
	18023164	22422827
19SL18
	13818866	16895325
	18023164	19954215
	18390032	22422827
19SL19
	13818866	16895325
	18023164	19954215
	20362290	22422827
19SL20
	11618053	12353698
	12731378	13436992
	13818866	17265720
	18023164	22422827
19SL21
	11618053	1253698
	12731378	13436692
	13818866	17265720
	18023164	22422827
19SL22
	11618053	1253698
	12731378	13436692
	13818866	16080578
	16541321	17265720
	18023164	18800260
	19151410	22422827
19SL23
	11618053	1253698
	12731378	13436692
	16541321	17265720
	19513509	20362289
19SL24
	16080579	16895325
	18023164	19151409

### Sheet: 2L
18SL4
	3337142	4234368
	4996400	23011544
18SL6
	3337142	4234368
	4996400	23011544
18SL11
	10929027	11594824
	12358960	14167874
	14485278	16028872
	16402065	17632126
	20337639	23011544
18SL12
	553152	5363451
	10246191	23011544
19SL1
	1	21150166
19SL3
	1	21150166
19SL7
	1	2623121
	3337142	13052103
	14843749	16028872
	17213971	18160133
	19225840	23011544
19SL8
	553152	1304617
	1601234	7143929
	7809002	8578934
	8913651	23011544
19SL14
	3633459	4650968
	5680485	7143929
	7809002	8578934
	8913651	12358959
	15207128	18646254
	19225840	23011544
19SL15
	1	21150166
19SL16
	1	21150166
19SL17
	3633459	4234368
	5680485	7143929
	10602640	12358959
	16763370	18646254
	19225840	21150166
19SL18
	553152	1304617
	1601234	7143929
	789002	8578934
	8913651	23011544
19SL19
	3633459	4650968
	5680485	7143929
	7809002	8578934
	10602640	12358959
	15207128	18646254
	19225840	23011544
19SL20
	3633459	4234368
	19807653	21150166
19SL21
	3633459	4650968
	5680485	7143929
	7809002	8578934
	8913651	12358959
	15207128	18646254
	19225840	23011544
19SL22
	3633459	4650968
	5680485	7143929
	9549493	12358959
	15207128	18646254
	19225840	23011544

### Sheet: 2R
18SL4
	1	12569618
	12966607	14596888
	15366145	16677595
	16991569	18517593
	19334032	21146708
18SL6
	1	8384065
	11325792	12569618
	15366145	16677595
	16677696	17743095
	18942966	20325544
18SL11
	1	3645676
	12966607	13787931
	19721105	21146708
18SL12
	1	12208204
	12966607	13787931
	19721105	21146708
19SL1
	1	5623831
	6230459	21146708
19SL3
	1	20325544
19SL7
	1	1860655
	2919574	21146708
19SL8
	1	2919573
	6660367	7948802
	9601230	10510474
	11800357	21146708
19SL14
	1	4996495
	6230459	7060756
	7494008	8384065
	12208205	14982381
	15366145	20325544
19SL15
	1	5623831
	6660367	21146708
19SL16
	1	5623831
	6230459	21146708
19SL17
	1	3645676
	7494008	8384065
	11800357	14596888
	14982382	15896519
19SL18
	1	4996495
	6230459	7060756
	7494008	8384065
	11800357	202325544
19SL20
	3645677	4996495
	13787932	14596888
19SL21
	1	3645676
	6660367	8384065
	9601230	10510474
	11800357	21146708
19SL22
	1	1860655
	6230459	7060756
	12966607	15366144

### Sheet: 3L
18SL4
	1	21530731
18SL13
	1	21530731
19SL1
	1	21530731
19SL3
	1	21530731
19SL7
	1	945038
	1682571	4184754
	4552851	18249176
	19206915	21530731
19SL8
	1	21530731
19SL14
	1	15744852
	16242786	17217246
	18643921	24543557
19SL15
	1	21530731
19SL16
	1	21530731
19SL17
	1	2044257
	6943753	13383410
	14781712	15744852
19SL18
	1	2044257
	6943753	11553106
	11936544	12634682
	14781712	15744852
19SL19
	1	2044257
	1	2044257
	6943753	11211984
	14781712	15744852
19SL20
	6943753	11553106
19SL21
	524595	24543557
19SL22
	1	17217246
	17831322	24543557

### Sheet: 3R
18SL4
	1	19426512
18SL6
	11851274	13205379
	13589802	15098695
	18331894	19034744
	23537149	24427338
	26019067	26713300
18SL12
	19034745	22361291
	24866788	27905053
18SL13
	1	13589801
19SL3
	1	27905053
19SL7
	7042543	8214013
	10085679	13205379
	13589802	14355024
	15461183	16278696
	2122234	25612731
19LS8
	3894182	6484590
	7042543	14728132
	15900763	19426512
	20779229	27905053
19SL14
	1	6484590
	10085679	11851273
	13953645	14728132
	15461183	19426512
19SL15
	1	19426512
	19874276	27905053
19SL16
	1	27905053
19SL17
	10085679	10899744
	17886263	18688768
19SL18
	1124789	5748480
	9671255	11851273
	15461183	19426512
19SL20
	17886263	18688768
19SL21
	2768755	4922607
	6484591	19426512
	19874276	20779228
	23965246	27905053
19SL22
	1124789	9238475
	10085679	11851273
	13205380	13953644
	15461183	16278696
	20779229	26355325
