## Supplementary material for "Genomes from 25 historical *Drosophila melanogaster* specimens illuminate adaptive and demographic changes across more than 200 years of evolution": Table S4

### Sheet: S4_Summary
Table S4. Regions of each museum fly genome that were masked due to inbreeding IBD.
Release 5 positions are given in separate tabs for each chromosome arm.

### Sheet: X
19SL18
	6790138	21905246
19SL19
	5606747	6389687
	6790138	8003049
	9000962	14857836
	15209653	21905246

### Sheet: 2L
18SL13
	963216	1601233
19SL8
	1601234	2284498
19SL14
	6355540	7143929
	7809002	8578934
	10602640	17632126
19SL15
	11347017	14843748
19SL16
	11347017	14843748
19SL18
	1	21150166
19SL22
	5363452	8193452

### Sheet: 2R
19SL14
	16306596	21146708
19SL15
	11800357	16991568
19SL18
	1	2919573
	9601230	10510474

### Sheet: 3L
19SL1
	1	6943752
19SL14
	1	10521453
19SL17
	1	7306896
19SL19
	1	21530731

### Sheet: 3R
18SL10
	25258774	27905053
19SL1
	23148648	27905053
19SL17
	20325964	27905053
19SL19
	1	20779228
19SL22
	23148648	24866787
