## Supplementary material for "Genomes from 25 historical *Drosophila melanogaster* specimens illuminate adaptive and demographic changes across more than 200 years of evolution": Table S5

### Sheet: TableS5
Table S5. Results of Principle Components Analysis of Genetic Structure
Loadings for each genome are given for all 35 principle components.
The X chromomsome was analyzed to avoid the influence of autosomal inversions.
Up to 5 apparently unrelated individuals were included per population sample.
Genome	PC1	PC2	PC3	PC4	PC5	PC6	PC7	PC8	PC9	PC10	PC11	PC12	PC13	PC14	PC15	PC16	PC17	PC18	PC19	PC20	PC21	PC22	PC23	PC24	PC25	PC26	PC27	PC28	PC29	PC30	PC31	PC32	PC33	PC34	PC35
18DZ5	0.151115	0.0515636	-0.0293692	0.00243809	-0.0157765	0.0168714	-0.0241571	0.0133688	0.00391112	0.0175472	-0.0676384	-0.0280136	0.0292806	0.00428052	0.0115937	0.0393781	-0.012864	-8.67818e-05	-0.0019183	-0.044217	-0.0215634	-0.0258098	0.0124181	0.024129	0.00715836	0.0208529	0.00293999	0.00917582	-0.0277106	-0.0214787	0.0778121	-0.289679	0.122615	-0.922857	0.0403556
18SL11	0.160701	0.168101	0.0623034	0.0706464	0.00732245	0.0497536	-0.0689514	-0.0732741	-0.0909555	-0.138434	-0.171528	0.0632554	-0.0457864	-0.107494	0.15257	0.364222	-0.062399	-0.16268	-0.277285	-0.113626	-0.301548	-0.212739	0.10915	0.142331	0.115839	-0.0405309	0.141296	0.462772	0.322819	0.208909	0.00753491	0.00311386	-0.0545592	0.0651021	-0.0332939
18SL13	0.157453	0.179916	0.0395409	0.0250297	0.000820828	0.0915618	-0.19007	-0.0651099	-0.122061	-0.0446134	-0.115911	-0.100782	0.138078	-0.19307	0.0631507	0.328115	-0.169334	-0.153932	-0.192597	0.195886	-0.179626	-0.120662	-0.0948411	-0.0007122	0.0751113	0.0310557	-0.142551	-0.624149	-0.13355	-0.233757	0.0142701	0.0562878	0.051268	0.0640514	0.0265245
18GP9	0.170371	0.0864695	0.0566794	0.00144383	0.088207	0.152953	0.0476296	-0.0911964	0.0405697	-0.228311	-0.323338	0.0180046	0.0524534	0.250554	0.245573	0.0756675	0.124547	0.063329	0.249224	0.07386	0.179755	0.0886873	-0.0846785	-0.125841	0.0137198	0.0281664	0.0422306	-0.246394	-0.0338176	0.64175	-0.0181541	-0.00719863	-0.0261492	0.0224715	-0.00350276
18GP25	0.172957	0.071251	0.0694707	0.000278191	0.0577115	0.128364	0.0785782	-0.0846547	-0.0342495	-0.158382	-0.32639	-0.12509	0.0525375	0.303936	0.181108	0.0783995	0.14587	0.0441035	0.214335	0.155235	0.186595	0.0208054	-0.0410631	-0.0059277	-0.0145045	-0.0094631	0.0758181	0.254961	0.0405927	-0.629181	0.190979	0.0675571	0.0299514	0.0600331	-0.0131896
19SL8	0.176678	-0.0302939	0.0242891	0.11607	-0.0339684	0.0845741	-0.257292	0.0445473	0.088541	0.075737	0.0599721	-0.0588038	-0.108066	-0.0697455	0.415837	-0.0952982	-0.129773	0.232964	-0.324375	-0.183696	0.23783	0.234062	-0.27974	0.312411	-0.0513403	-0.208533	0.0923479	0.059503	-0.239485	-0.00824003	0.0228937	-0.167889	0.0222018	0.100558	0.0770193
19SL15	0.184077	0.0753533	-0.295033	-0.071141	0.0217943	-0.190361	0.424499	-0.156361	-0.0776678	-0.100652	0.0622097	-0.000139003	0.0563241	-0.0322402	0.0348102	0.0318002	-0.0197928	0.0644342	-0.206616	-0.0240413	0.101807	0.0781508	0.0110585	0.169616	-0.0815797	-0.0488096	0.0254274	-0.0129325	-0.0981145	0.0210097	-0.0818672	0.588342	-0.149388	-0.173391	0.286669
19SL16	0.16947	0.128488	-0.283618	0.00493956	-0.0343158	0.139376	-0.504707	0.238288	0.152918	0.115761	0.00162087	-0.0503922	-0.00495821	0.0980896	-0.0808697	-0.0839847	-0.000743047	-0.00684959	0.0824339	0.0543613	-0.0197997	0.0968415	0.0514618	-0.00597981	0.0656059	-0.0481859	0.0162597	0.0512923	0.044743	0.0245443	-0.0683835	0.475298	-0.135634	-0.134127	-0.422231
19SL20	0.18025	0.153447	-0.534333	-0.12118	0.00714259	-0.195381	0.278862	-0.0948644	-0.0264866	-0.0544976	0.0399209	0.0338628	-0.000704119	-0.0478449	0.0401495	0.0179093	0.0371601	0.0475384	-0.0731951	-0.0229452	0.0425584	-0.0615943	-0.0552166	-0.0125212	-0.0472669	-0.000137368	0.00584488	-0.0515551	-0.0214125	-0.0283828	0.0331146	-0.357996	0.0985545	0.14251	-0.569508
19SL23	0.171758	0.204991	-0.525687	-0.0674984	-0.047518	-0.00988643	-0.227284	0.133254	0.102797	0.0646702	0.0100606	0.0119957	-0.0192748	0.0615837	-0.0627512	-0.0498096	0.0537971	-0.0544307	0.111816	0.0415451	-0.0436776	-0.0511222	0.0102777	-0.145016	0.0597676	0.032096	1.07326e-05	0.0493001	0.0994259	0.00651556	0.077947	-0.22168	0.050132	0.166877	0.633992
EG12N	0.190092	-0.356518	-0.0677443	0.14343	-0.0814213	-0.0454457	0.00806768	0.0483132	-0.0177192	0.0187676	0.0516596	0.138672	-0.350603	-0.369286	0.240776	0.0489154	-0.0173324	-0.00280509	0.1917	0.323082	0.309354	-0.217797	-0.0705075	0.0145114	0.129418	0.187641	-0.200147	0.0189103	0.244883	-0.0140109	-0.0946096	0.0563943	-0.035838	-0.0506741	-0.000241088
EG15N	0.18298	-0.354471	-0.0755871	0.126884	-0.0758664	-0.0755987	0.00305274	-0.0233981	-0.117834	-0.0241264	-0.013719	0.0938827	-0.123837	0.0466685	-0.120806	0.190438	0.193947	0.32136	0.256336	-0.00993459	-0.403908	0.0216175	0.076326	0.10415	0.301897	-0.350469	0.17084	-0.0669394	-0.259685	-0.0345444	-0.0849505	-0.0124001	0.0562479	0.0303492	0.0220495
EG16N	0.181772	-0.348032	-0.0755128	0.126453	-0.0414566	-0.0753854	0.0498735	-0.0773976	0.0395373	-0.00900547	-0.0294057	-0.158444	-0.0299371	0.0119099	0.127299	0.0418697	-0.38308	-0.32844	-0.0118476	0.0174771	-0.160572	0.390663	0.0588181	-0.502594	-0.198518	-0.0545398	0.121458	0.0906415	-0.0449772	-0.020062	-0.0589283	-0.0213356	-0.0154432	0.0038988	-0.012763
EG25N	0.185258	-0.372149	-0.0127663	0.0826855	0.0037215	-0.046575	-0.101521	0.00112277	-0.0698953	-0.0356672	-0.0978915	-0.00973819	0.345461	0.193797	-0.127741	-0.102687	0.335784	-0.0282797	-0.459409	-0.0330836	0.141224	-0.103899	-0.00446956	-0.174858	0.0859267	-0.164189	-0.405405	0.0366072	0.119382	0.0305382	-0.0611156	-0.0322511	0.0275384	0.0175127	0.000440361
EG26N	0.178222	-0.364645	-0.0657783	0.118241	-0.114487	-0.0597508	-0.0804778	0.0732348	-0.0525321	-0.0551223	-0.0200307	0.0668132	0.0922058	0.275795	-0.111148	-0.0613212	-0.10394	-0.145689	0.0155065	-0.168181	-0.0358662	-0.190379	0.0238138	0.385693	-0.25395	0.424673	0.263392	-0.180634	0.0304377	0.028881	0.275388	0.00763186	-0.0384897	0.0599931	-0.0106153
N01	0.164376	0.082177	0.0893646	0.0958168	0.316558	-0.1936	0.0260538	-0.161535	-0.134068	0.452105	-0.1131	0.0378949	-0.109864	0.101303	-0.0487179	-0.116803	-0.0667692	-0.0229484	0.132323	-0.168291	-0.014409	0.101046	-0.0920473	0.108146	-0.0678452	-0.274139	0.00847827	-0.250954	0.530531	-0.047107	-0.0328033	-0.0073095	-0.0222974	0.00432925	0.0106595
N02	0.166826	0.057288	0.168499	0.0996025	0.386016	-0.296519	-0.0129992	0.195487	0.189545	-0.24145	0.260885	0.0332375	-0.0759459	-0.107778	-0.0695714	0.0227944	0.0431386	-0.0672914	-0.0126488	0.00418183	0.0523039	0.0232356	0.012465	-0.129305	0.154278	-0.127794	-0.00240749	-0.0235649	-0.0548321	0.0539581	0.62353	0.0794717	0.00335502	0.00945971	-0.0242563
N03	0.170055	0.0881188	0.128278	0.088625	0.332784	-0.211561	-0.0592765	0.209416	0.247429	-0.364624	0.144067	0.057633	0.00203804	0.109891	0.0152334	-0.00326568	0.0477231	0.00329569	0.00757784	0.0397141	-0.073233	0.0370101	0.129897	0.12831	-0.160813	0.122863	0.00632576	-0.0486337	0.0363266	-0.150826	-0.60988	-0.143887	-0.0194992	0.00564606	0.03273
N04	0.16774	0.100103	0.0865472	0.100522	0.292514	-0.204859	-0.0786091	-0.0413167	-0.179026	0.426984	-0.156064	0.0859803	-0.0337562	0.0860464	-0.216974	0.143892	-0.123094	0.0380182	-0.0256658	0.176464	0.138617	-0.155846	-0.0240098	-0.0710265	-0.0637917	0.218793	-0.0425987	0.279459	-0.48394	0.108167	-0.0883911	-0.0125864	0.019499	0.0525519	-0.00246586
N07	0.166224	0.02614	0.0476633	0.0394341	0.143237	-0.0347278	-0.00252729	-0.058973	-0.130754	0.131442	0.0176929	-0.341994	0.20724	-0.317746	0.360894	-0.407675	0.297422	-0.0707226	0.164672	-0.218471	-0.234329	-0.155313	0.118019	-0.0661513	0.0720335	0.217455	0.0549927	0.0323683	-0.138107	0.0100136	-0.0350271	0.0740568	0.0397956	0.0310861	-0.00487951
Sk1	0.170615	-0.036951	0.164759	-0.498211	-0.0774348	-0.148424	0.0372649	0.162914	-0.0984074	0.0476193	-0.0800922	0.0954207	-0.0381144	0.0627922	-0.0265929	-0.0345173	-0.0721746	-0.0596065	-0.120272	-0.149378	0.0896874	0.274241	-0.0580589	-0.0473453	0.577255	0.304045	0.154724	-0.0449405	0.0515401	-0.0647201	-0.0980962	-0.016691	0.00241636	0.0250751	-0.00563461
Sk2	0.170143	-0.0751604	0.053782	-0.0899194	0.00823972	0.0804496	0.0101647	0.17972	0.00152528	0.0354329	0.0515443	-0.219497	0.337496	-0.349626	-0.251378	0.396514	0.0278893	0.385751	0.157673	-0.191073	0.112065	0.147423	-0.161245	-0.0880102	-0.241225	0.130416	0.0469855	0.0733341	0.201435	0.0296803	-0.00220763	0.00258902	0.0332254	0.0481769	0.0129007
Sk3	0.170242	-0.0312675	0.161781	-0.511785	-0.121774	-0.0642848	0.0614102	0.456437	-0.186907	0.0650136	-0.0791366	0.0187321	-0.148487	0.020123	0.157882	-0.038691	0.0488511	-0.0516389	0.0179094	0.122003	-0.143095	-0.146575	0.0776051	0.0178487	-0.421921	-0.279994	-0.132792	-0.00263952	-0.0660887	0.0548637	0.0629701	0.00116219	-0.0429029	0.0195161	0.00658244
Sk4	0.165059	-0.0283478	0.0403665	-0.0563807	-0.00963764	0.153224	0.0689706	-0.00543202	0.0197553	-0.0375542	-0.0176135	-0.202729	0.225716	-0.202793	-0.273264	-0.123423	-0.169281	-0.333837	0.129427	0.152039	0.365506	-0.0852556	0.270087	0.272296	0.14649	-0.36293	0.225104	0.027744	-0.0676881	0.0744374	-0.102812	-0.123079	0.0413743	0.0588268	0.0062373
Sk5	0.172258	-0.0564627	0.160382	-0.412296	-0.156922	-0.217996	-0.284531	-0.627863	0.393924	-0.0087175	0.119722	0.0361307	0.0202594	-0.0198755	-0.0259119	0.0166863	0.0180375	0.038388	0.0971033	0.0154457	-0.0281233	-0.128439	-0.0139427	0.00690981	-0.122086	-0.0278733	-0.0514081	0.0495992	-0.0210854	0.00313067	0.0211348	0.0239942	-0.0137575	0.00337544	0.00267534
It1	0.174798	-0.0308676	0.0483835	-0.017937	0.0860904	0.404836	0.252156	0.0446234	0.2776	0.368547	0.331044	0.449605	0.290695	0.0773236	0.205251	0.127	0.106929	-0.117876	-0.0135358	0.0925846	-0.088424	0.00580982	0.0337493	-0.0296064	0.0243578	0.0109434	0.082182	-0.0108184	-0.0223415	-0.0513294	0.0175171	-0.00610542	-0.0184138	0.0118066	-0.00986248
It2,	0.17669	0.00651007	0.0607659	-0.0214716	0.0518167	0.218625	0.159205	0.0254159	0.0246527	-0.159416	0.102417	-0.0885541	-0.027454	0.0875508	-0.203387	-0.292616	-0.254443	0.0222841	0.0299321	0.0387708	-0.215345	-0.32239	-0.667103	-0.100538	0.0853801	-0.0605584	0.0241125	0.107406	0.0124963	0.0233461	-0.0945011	0.0476841	-0.00286604	-0.0164936	-0.00299863
It3	0.170131	-0.00164532	0.0395814	-0.0236788	0.0673412	0.352377	0.0732445	-0.106453	0.10426	0.0331435	-0.0528236	-0.133426	-0.554613	-0.109802	-0.308007	0.0118492	0.429598	-0.134472	-0.259715	-0.0798331	0.0393177	0.06906	0.0287889	-0.087007	-0.158079	0.103869	0.181181	-0.108603	-0.0508318	-0.026473	-0.0214287	0.00144887	0.0274666	0.0138551	0.00584124
It4	0.166519	0.0150361	-0.0125436	-0.001045	0.0283086	0.197113	0.129392	-0.0506598	0.0559639	-0.0361768	-0.0229816	-0.0724107	-0.089838	0.01055	-0.114238	0.00117906	-0.110527	-0.136516	0.198871	-0.141585	-0.18416	0.327098	0.0559723	0.349829	0.0586073	0.126339	-0.679584	0.129087	-0.0930332	0.0472345	0.0917086	-0.04877	0.0161058	0.0686909	-0.00774045
It5	0.163706	0.00730149	0.0513443	-0.0170316	0.0524698	0.214722	0.105738	-0.0304598	0.0849682	0.0224938	0.01671	-0.147481	-0.10742	0.124089	0.00992521	-0.165599	-0.383495	0.532751	-0.174171	0.0212039	-0.0157964	-0.193953	0.509936	-0.150943	0.0740943	0.0787431	-0.0576463	-0.0911142	0.10178	-0.00342117	0.0785656	-0.0244415	-0.0176978	0.0434133	0.00478897
FR106N	0.157646	0.219468	0.17842	0.251681	-0.444544	-0.190574	0.138792	0.119437	0.18455	0.0922734	-0.00647802	-0.0130816	-0.0301454	0.0756252	-0.020797	-0.0263261	0.0177146	-0.0217753	-0.00518917	-0.0186198	0.0194398	-0.012641	0.0169034	-0.026682	-0.0134738	0.00477292	-0.0160583	-0.00351239	0.0462867	0.0524164	-0.0452712	0.183829	0.682436	0.0625269	-0.0163141
FR109N	0.143417	0.124529	0.070982	0.125581	-0.126315	0.0168815	-0.0304434	-0.030829	-0.011532	-0.15932	-0.388915	0.561968	0.124345	-0.377644	-0.173483	-0.372657	-0.0330051	0.119761	-0.0222029	0.0229588	-0.079433	0.166994	0.0367741	-0.0747405	-0.134663	0.00926584	0.0355458	0.00646699	-0.0323275	-0.08337	0.0669412	-0.0225318	-0.122327	0.0176311	-0.00048816
FR112N	0.147406	0.138195	0.0466581	0.0371538	-0.0903555	0.150428	-0.146921	-0.100663	-0.433229	-0.190718	0.340229	0.253087	-0.0880503	0.0846768	0.00712368	0.0703928	-0.068962	-0.0916721	0.185207	-0.480603	0.25855	-0.134382	0.101289	-0.22889	-0.0525662	-0.0845103	-0.0862759	-0.0208727	-0.091506	-0.0846948	-0.086735	0.0422258	0.025592	0.00104684	-0.00407146
FR115N	0.156772	0.221014	0.170613	0.26368	-0.43992	-0.176321	0.152508	0.0820896	0.124484	0.127322	0.0620529	-0.184788	-0.0095277	0.0873633	-0.0440462	0.0618517	0.101181	-0.0258211	0.034777	-0.0472556	0.0349539	-0.0539825	-0.0200779	-0.0649476	0.0775955	-0.00830309	-0.040593	-0.0481567	-0.0428286	-0.025319	-0.00548969	-0.167609	-0.652733	0.00688292	-0.0162469
FR11N	0.150294	0.129469	0.102555	0.0378777	-0.105535	0.024217	-0.106871	-0.161882	-0.448708	-0.0668493	0.409616	-0.0698217	0.0534147	0.0854637	-0.0534741	-0.132018	0.121549	0.0934627	-0.0756751	0.516368	-0.0987856	0.319204	0.00732763	0.0853202	-0.0608149	0.111356	0.0836081	0.071633	0.152072	0.105252	0.0689988	-0.087565	0.0253818	-0.00218107	-0.00866872
