## Supplementary material for "Genomes from 25 historical *Drosophila melanogaster* specimens illuminate adaptive and demographic changes across more than 200 years of evolution": Table S6

### Sheet: S6_Summary
Table S6. The estimated frequency of each of the most common inversions in museum and modern populations.
Inversion frequency estimates and results from each SNP reported to be associated with each inversion (by Kapun et al. 2016) are given in separate tabs.
Estimation of inversion frequency was based on the median of SNP frequencies, in order to avoid spurious non-zero estimates.

### Sheet: Frequency Summary
Inversion	1800s	1933 Lund	2010s Lund	Modern Lyon
(2L)t	0	0.06	0.12	0.07
(2R)NS	0	0	0	0
(3L)P	0	0	0	0.08
(3R)K	0	0	0	0.03
(3R)Mo	0	0	0	0.06
(3R)P	0	0	0	0.11

### Sheet: 2Lt SNPs
2Lt Site	1800s	Lund 1933	Lund 2010s
2166622	0	0.0625	0.140575
2166626	0	0.0625	0.145214
2204678	0	0.0714286	0.138665
2209048	0	0	0.099364
2214322	0	0.0833333	0.142111
2225369	0	0.0625	0.107991
2226971	0	0.0625	0.104757
2233906	0	0.0625	0.112373
2234101	0	0.0714286	0.10411
2246686	0	0.0714286	0.123436
2255218	0	0.0625	0.114271
13139098	0	0.0625	0.156031
13155257	0	0	0.195236
13172139	0	0.0666667	0.118857
13186585	0	0	0.115529
Median	0	0.0625	0.118857

### Sheet: 2RNS SNPs
2RNS Site	1800s	Lund 1933	Lund 2010s
11279637	0	0	0
11291326	0	0	0
11291656	0	0	0
11294553	0	0	0
11295105	0	0	0
11295408	0	0	NA
11297771	0	0	0
11298425	0	0	0
11363601	0	0	0
11416627	0	0	0
11416743	0	0	0
11428502	0	0	0
11452011	0	0	0
11453509	0	0	0
11459978	0	0	0
11467228	0	0	0
11470424	0	0	0
11471637	0	0	0
11620344	0	0	0
11685989	0	0	0.0399643
11817613	0	0	0
11818383	0	0	0
11826149	0	0	0
12007749	0	0	0
12154859	0	0	0
12250521	0	0	0
12394846	0	0	0
13942780	0	0	0
13944397	0	0	0
14352759	0	0	0
14362949	0	0	0
14582447	0	0	0
14633978	0	0	0
14641278	0	0	0
14672926	0	0	0
14674348	0	0	0
14735385	0	0	0
14995376	0	0	0
15117841	0	0	0
15122558	0	0	0
15124138	0	0	0
15154801	0	0	0
15160191	0	0	0
15289938	0	0	0
15303213	0	0	0
15303225	0	0	0
15335793	0.0769231	0	NA
15339141	0	0	0
15339337	0	0	0
15344384	0	0	0.0315542
15345300	0	0	0
15348825	0	0	0
15364662	0	0	0
15364670	0	0	0
15366984	0	0	0
15367369	0	0	0
15370164	0	0	0
16023748	0	0	0
16071561	0	0	0
16073117	0	0	0
16100012	0.181818	0	0.248033
16116600	0	0	0
16117724	0	0	0
16152311	0	0	0
16152687	0	0	0
16160042	0	0	0
16163328	0	0	NA
Median	0	0	0

### Sheet: 3LP SNPs
3LP Site	1800s	Lund 1933	Lund 2010s
2759715	0	0	0
2760784	0	0	0
3054925	0	0	0
3133022	0	0	0
3135682	0	0	0
3142231	0	0	0
3145702	0.0909091	0	0
3148304	0	0	0
3152282	0	0	0
3156337	0	0	0
3165913	0	0	0
3172232	0	0	NA
3172572	0	0	0
3190585	0	0	0
3191474	0	0	0
3192621	0	0	0
3194000	0	0	0
3195095	0	0	NA
3198656	0	0	0
3202276	0	0	0
3203140	0	0	0
3203449	0	0	0
3205464	0	0	0
3244232	0	0	0
3250267	0	0	0
3251643	0	0	0.0338576
3258888	0	0	0
3260348	0	0	0
3274254	0	0	0
3284533	0	0	NA
3388479	0	0	0
3389696	0	0	0
3390222	0	0	0
3397051	0	0	0
3430131	0	0	0
3764444	0	0	0
5399565	0	0	0.0375656
15633845	0	0	0
15970961	0	0	0
16165187	0	0	0
16165189	0	0	0
16165230	0	0	0
16170296	0	0	0
16193541	0	0	0
16201506	0	0	0
16217175	0	0	0
16222536	0	0	0
16223154	0	0	0
16261646	0	0	0
16261672	0	0	0
16261695	0	0	0
16261726	0	0	0
16263247	0	0	0
16263588	0	0	0
16268717	0	0	0
16273480	0	0	0
16280796	0	0	0
16280798	0	0	0
16289482	0	0	0
16290594	0	0	0
16290972	0	0	0
16291332	0	0	0
16297916	0	0	0
16298085	0	0	0
16301520	0	0	0
16308563	0	0	0
16311425	0	0	0
16326362	0	0	0
16333526	0	0	0
16377449	0	0	0
16378572	0	0	0
16393822	0	0	0
16400709	0	0	0
Median	0	0	0

### Sheet: 3RK SNPs
3RK Site	1800s	Lund 1933	Lund 2010s
13114726	0	0	0.0965343
16099151	0	0	0
16104479	0	0	0
16110028	0	0	0.0346798
16114832	0	0	0.035245
16145902	0	0	0.0335902
16145903	0	0	0.0340343
16191928	0	0	0.073337
16864615	0	0.25	0.0534709
16893226	0	0	0.0261408
16918188	0	0	0.0340142
19748559	0	0	0
19755935	0	0	0
20442534	0	0	0
20498606	0	0	0
20558459	0	0	0
20924283	0	0	0.0370994
20943910	0	0	0.0757083
23033890	0	0	0.036069
24007045	0	0	0
24007371	0	0	0
24009461	0	0	0
24014066	0	0	0
24029634	0	0	0
24041884	0	0	0
24041990	0	0	0
24043681	0	0	0
24044393	0	0	0
24078020	0	0	0
24085873	0	0	0
24096291	0	0	0
24138943	0	0	0
24142235	0	0	0
24150589	0	0	0
24163991	0	0	0
24171563	0	0	0
24172382	0	0	0
24195591	0	0	0
24201208	0	0.0714286	0
24242753	0	0	0
24243280	0	0	0
24279617	0	0	0
24282605	0	0	0
24298461	0	0	0
24342811	0	0	0.0336862
24374212	0	0.0714286	0
24409151	0	0	0
24422474	0	0.0714286	0.0412653
24467871	0	0	0
24487712	0	0	0
24493367	0	0	0.0896255
24506558	0	0	0
24512937	0	0	0
24522397	0	0	NA
24551095	0	0	0
24690673	0	0	0
24693933	0.454545	0	0.0378166
24694365	0	0	0
24719313	0	0	0
25096252	0	0	0
25106453	0	0	0
25136719	0	0	0
25175337	0	0	0
25176234	0	0	0
25179516	0	0	0
25193278	0	0	0
25216865	0	0	0.047108
25222529	0	0	0
25242597	0	0	0.0333625
25248195	0	0	0
25269879	0	0	0
25315158	0	0	0.108678
25329587	0	0	0.0308013
25474612	0	0	0.0437562
25489586	0	0	0.0301643
25505585	0	0	0.0594157
25538313	0	0	0
25560925	0	0	0.04094
25567683	0	0	0.0604769
25583469	0	0	NA
25596484	0	0	0.0437281
25598648	0	0	0.0375782
25599170	0	0	0.0474399
25604540	0	0	0
25604725	0	0	0
25605392	0	0	0.042256
25605428	0	0	NA
25632833	0	0	0.0372163
25647947	0	0	0.0444726
25680387	0	0	0.0276049
25686401	0	0	0.0250012
25686744	0	0	0.0424547
25689415	0	0	0.0274001
25689478	0	0	0
25692175	0	0	0
25776627	0	0	0
25789208	0	0	0
25789641	0	0	0
25798811	0	0	0
25810959	0	0	0.0437137
25822138	0	0	0.0425839
25830799	0	0	0.0366444
25836339	0	0	0.0259883
25865969	0	0	0.0321409
25881149	0	0	NA
25884722	0	0	0.0313524
25885398	0	0	0.0263821
25885568	0	0	0
25892882	0	0	0.0416649
25893312	0	0	0.0506064
25901563	0	0	0
25904049	0	0	0
25904085	0	0	0
26052763	0	0	0
26450277	0	0	0
26502830	0	0	0.0761353
26541828	0	0	0
26553123	0	0	0.0288462
26833261	0.1	0.1875	0.486977
27033799	0	0.117647	0.0717922
27050399	0	0	0.0395321
27050401	0	0	0.035339
27183127	0	0	0
27187114	0	0	0.0381617
27189512	0	0	0.0309166
27213181	0	0	0.0305327
27230179	0	0	0
27255032	0	0	0
27348805	0	0	0
27350380	0	0	0
27355100	0	0	0
27355101	0	0	0
27367655	0	0.0714286	0
27376219	0	0	0
27450892	0	0	0
27536048	0	0	0
27560508	0	0	0
27560856	0	0	0
27561118	0	0	0
27813043	0	0	0.0742889
27815314	0	0	0
27819657	0	0	0
27873302	0	0	0
27885889	0	0	0
Median	0	0	0

### Sheet: 3RMo SNPs
3RMo Site	1800s	Lund 1933	Lund 2010s
15955370	0	0	0
15956205	0	0	0
16012652	0	0	0
16054389	0	0	0
16088352	0	0	0
16101901	0	0	0
16309968	0	0	0
16310458	0	0	0
16321720	0	0	0
16324886	0	0	0
16327977	0	0	0
16329725	0	0	0
16354768	0	0	0
16358463	0	0	0
16477118	0	0	0
16505890	0	0	0
16563347	0	0	0
16564891	0	0	0
16565899	0	0	0
16825891	0	0	0
16840241	0.1	0	0.158878
16877262	0	0	0
16881477	0	0	0
16882614	0	0	0
16914806	0	0	0
17081985	0	NA	0
17145087	0	0	0
17161903	0	0	0
17183342	0.375	0	0.0474847
17190382	0	0	0
17203074	0	0	0
17226102	0	0	0
17231109	0	0	0
17252528	0	0	0
17255885	0	0	0
17257625	0	0	0
17261973	0	0	0
17346744	0	0	0
17482849	0	0	0
17492333	0	0	0
17512751	0	NA	0
17543357	0	0	0
17570809	0	0	0
17574820	0	0	0
17575776	0	0	0
17614569	0	0	0
17618094	0	0	0
17653963	0.0769231	0	0.0573309
17673637	0.153846	0	0.10172
17731781	0	0	0
17752308	0	0	0
17775264	0	0	0.0506727
17798722	0	0	0
17812150	0	0	0
17812763	0	0	0
17833454	0.0769231	0	0
17871386	0	0	0.101638
17878212	0	0	0
17893124	0	0	0
17900659	0	0	0
17905561	0	0	0
17909484	0	0	0
17914642	0	0	0
17915717	0	0	0
18018705	0	0	0
18110219	0	0	0
18151777	0	0	NA
18195302	0	0	0
18227258	0	0	0
18229705	0	0	0
18236474	0	NA	0
18237459	0	0	0
18248909	0	0	0
18405781	0	0	0
18747568	0	0	0
18755175	0	0	0
19051282	0	0	0
19310873	0	0	0
19540597	0	0	0
19573177	0	0	0
19604547	0	0	0
19614762	0	0	0
19616872	0	0	0
19619722	0	0	0
19621728	0	0	0
19625953	0	0	0
19686653	0	0	0
19690483	0.0769231	0	0
19928635	0	0	0
20090826	0	0	0
20102331	0	0	0.0594507
20106419	0	0	0
20108509	0	NA	0
20712447	0	0	0
20717876	0	0	0
20720722	0	0	0
20761490	0	0	0
20809103	0	0	0
20815949	0	NA	0
20837056	0	0	0
21380190	0	0	0
21807559	0	0	0
21956164	0	0	0
22035252	0.153846	0	0.0322104
22399475	0	0	0
22436302	0	0	0
22477725	0	0	0
22635953	0	0	0
22660660	0	0	0
22661217	0	0	0
22703601	0	0	0
22850222	0	0	0.0549492
23028130	0	0	0
23504771	0	0	0
23589504	0	0	0
24757430	0	0	0
24834927	0	0	0
25052744	0	0	0
25065632	0.0833333	0	0
25087248	0	0	0
25206657	0	0	0
25250616	0	0	0
25253902	0	0	0
25293082	0	0	0
25354278	0	0	0
25687897	0	0	0
26584256	0	0	NA
26725477	0	0	0.0605773
26930971	0	0	0
26933596	0	0	0
26949382	0	0	0
26955397	0	0	0
26960620	0	0	0
27080067	0	0	0
27091763	0	0	0
27114289	0	0	0
27124527	0	0	0
27136784	0	0	0
27266479	0	0	0
27382123	0	0	0
27395403	0	0	0
27395667	0	0	0
27396540	0	0	0
27396541	0	0	0
27419936	0	0	NA
27430813	0	0	0.120657
27434102	0	0	0
27434183	0	0	0
27434363	0	0	0
27438021	0	0	0
Median	0	0	0

### Sheet: 3RP SNPs
3RP Site	1800s	Lund 1933	Lund 2010s
12257883	0	0	0
12259133	0	0	0.0279698
12259894	0	0	0
12263816	0	0	0
12289495	0	0	0
12298324	0	0	0
12298456	0	0	0
12316508	0	0	0
17442150	0	0	0.0274286
20343494	0	0	0
20562004	0	0	0
20567442	0	0	NA
20567659	0.0769231	0	0
20567832	0	0	0
20575824	0	0	0.0288896
20580991	0	0	0
20580995	0	0	0
20590675	0	0	0.0455525
20591144	0	0	0
Median	0	0	0
