## Supplementary material for "Genomes from 25 historical *Drosophila melanogaster* specimens illuminate adaptive and demographic changes across more than 200 years of evolution": Table S7

### Sheet: TableS7
Table S7. Effective population size estimates from drift-only models do not predict observed nucleotide diversity
Mean frequency differences and haploid effective population size estimates from drift-only models for each Lund time interval
Chromosome Arm	FreqDiff: 1809-1933	FreqDiff:	Ne: 1809-1933	Ne: 1933-2015
X	0.264	0.162	*	4800
2L	0.236	0.145	6600	6400
2R	0.243	0.164	6000	5800
3L	0.279	0.166	5000	5800
3R	0.268	0.167	5200	5200
Comparison of nucleotide diversity from simulations (using estimated Ne) versus observed data, for arm 3L
Lund Population	Simulated π	Observed π
1809	0.00472	0.00488
1933	0.00284	0.00572
2015	0.0023	0.00562
