## Supplementary material for "Genomes from 25 historical *Drosophila melanogaster* specimens illuminate adaptive and demographic changes across more than 200 years of evolution": Table S8

### Sheet: S8_Summary
Table S8. Outlier regions from read depth QPBE as a potential indicator of structural variants at differing frequencies between samples.
Tab A: For the 1800s time interval (1800s as focal population, Lund 1933 and Lyon as outgroups), QPBE outlier regions based on the upper 1% quantile and overlapping genes are given.
Tab B: For the 1900s time interval (Lund 1933 as focal population, Lyon and Stockholm as outgroups), QPBE outlier regions based on the upper 1% quantile and overlapping genes are given.

### Sheet: S8A_QPBE_1800s
chr	start_pos	stop_pos	total_windows	outlier_windows	Max_Stat	OverlapFbgns	OverlapGenes
Chr3L	9069941	9080420	1	1	1.56461	FBgn0023479	Tequila
Chr3L	10082410	10086988	1	1	1.33758	FBgn0036066/FBgn0052053/FBgn0052054	CG14160/CG32053/CG32054
ChrX	20573321	20576569	1	1	1.32635	FBgn0003300/FBgn0031129	run/CG1324
ChrX	16509778	16512782	1	1	1.31195	FBgn0030763	CG9782
Chr3L	7419866	7423093	1	1	1.27529	FBgn0259935/FBgn0014011	CG42458/Rac2
ChrX	9962450	9966455	1	1	1.26579	FBgn0052693/FBgn0030174/FBgn0052685	Gr9a/CG15312/ZAP3
ChrX	12577983	12584120	1	1	1.24389	FBgn0011837/FBgn0265523	Tis11/Smr
Chr2R	18432923	18436248	1	1	1.23534	FBgn0003175/FBgn0034736	px/CG6018
Chr3L	11283502	11286805	1	1	1.18528	FBgn0036152	CG6175
Chr2L	20804498	20810633	1	1	1.17087	FBgn0032886	CG9328
ChrX	20583749	20595130	3	3	1.1539	FBgn0003300/FBgn0031129	run/CG1324
Chr3L	7812822	7816153	1	1	1.1419	FBgn0016694	Pdp1
Chr3L	17328939	17334852	1	1	1.11221	FBgn0036709/FBgn0036710/FBgn0036711/FBgn0036712	Or74a/CG6479/CG13727/brv2
Chr3R	17775748	17784465	2	2	1.10987	FBgn0264490	Eip93F
Chr2L	16480389	16485470	1	1	1.10363	FBgn0005677	dac
Chr2L	20538495	20544642	1	1	1.10101	FBgn0265256/FBgn0051677	CG44270/CG31677
Chr2L	17970026	17985813	2	2	1.09928	FBgn0032656/FBgn0023096/FBgn0032658	CG5674/btv/CG5681
Chr3L	10128971	10132113	1	1	1.09572	FBgn0040823	dpr6
ChrX	12570126	12575832	1	1	1.08186	FBgn0011837	Tis11
Chr2L	11063219	11067232	1	1	1.08007	FBgn0032330/FBgn0032335	Samuel/CG14915
Chr2R	13775562	13778240	1	1	1.0652	FBgn0261362/FBgn0034283	proPO-A1/CG14492
Chr3L	6811658	6815884	1	1	1.0616	FBgn0086680/FBgn0041194	vvl/Prat2
ChrX	20784031	20792032	2	2	1.06108	FBgn0261624/FBgn0085387	I-3/shakB
Chr2L	20236265	20242061	1	1	1.05453	FBgn0032853/FBgn0259996	CG10651/CG40341
Chr2L	20253309	20271228	3	3	1.05089	FBgn0058172/FBgn0259998/FBgn0260000/FBgn0040996	CG40172/CG17571/CG17570/CG12617
Chr2L	20916534	20933951	2	2	1.03568	FBgn0263996/FBgn0032901/FBgn0032904/FBgn0032906/FBgn0032907/FBgn0032908	CG43739/sky/Mtp/RPA2/CG9272/CG9270
Chr3L	9241161	9244898	1	1	1.03219	FBgn0035970/FBgn0035971/FBgn0264000	CG4483/CG4477/GluRIB
Chr2L	3351701	3356636	1	1	1.03162	FBgn0020445/FBgn0031526	E23/CG8838
Chr3L	10111494	10114961	1	1	1.02494	FBgn0040823	dpr6
ChrX	12248943	12255555	2	2	1.0224	FBgn0259240/FBgn0030384	Ten-a/CG2577
Chr3L	10650292	10653001	1	1	1.01528	FBgn0052066	CG32066
Chr2R	19057612	19061103	1	1	1.00565	FBgn0085400	CG34371
Chr2L	11644051	11647077	1	1	1.00479	FBgn0015400/FBgn0032369	kek2/CG6614
Chr2L	19726229	19735129	1	1	1.0005	FBgn0000464/FBgn0032815	Lar/CG10462
ChrX	12202233	12205688	1	1	0.992398	FBgn0259240	Ten-a
Chr3R	17800043	17804152	1	1	0.98345	FBgn0264490	Eip93F
Chr3L	5242290	5245451	1	1	0.976071	FBgn0052423	shep
ChrX	12604133	12608537	1	1	0.967884	FBgn0030417/FBgn0265523	CG15725/Smr
Chr2L	11650732	11656972	2	2	0.961914	FBgn0032369/FBgn0032370/FBgn0032371/FBgn0262786	CG6614/CG12307/CG4983/CG43167
Chr2R	6951634	6955275	1	1	0.961355	FBgn0040765/FBgn0262817	luna/CG43188
Chr3R	16268948	16272763	1	1	0.958098	FBgn0262869	Gfrl
ChrX	20226181	20228960	1	1	0.951087	FBgn0031100/FBgn0031103	CG1504/CG12679
Chr3L	4945087	4948610	1	1	0.940706	FBgn0005775	Con
Chr2L	18040405	18046125	1	1	0.939118	FBgn0243486	rdo
Chr3L	9755654	9759466	1	1	0.936933	FBgn0259163/FBgn0036043	CG42268/CG8177
Chr3L	10091558	10094772	1	1	0.936705	FBgn0262007/FBgn0262008/FBgn0040823	CG42825/CG42826/dpr6
Chr2L	3982117	3985053	1	1	0.930108	FBgn0051774	fred
Chr2R	14763376	14768274	1	1	0.930074	FBgn0262569/FBgn0034408	CG43109/sano
Chr3R	10538068	10542175	1	1	0.928314	FBgn0262127	kibra
Chr3R	16033457	16035772	1	1	0.927501	FBgn0038775/FBgn0083975	CG17199/CG34139
Chr3L	20672221	20685385	1	1	0.926841	FBgn0037014/FBgn0001320	CG13251/kni
ChrX	13838709	13841768	1	1	0.920997	FBgn0264981/FBgn0030536	mamo/CG11068
Chr3L	10999180	11003237	1	1	0.920837	FBgn0013469/FBgn0029172	klu/Fad2
Chr3L	9748443	9752366	1	1	0.920178	FBgn0259163	CG42268
Chr2R	19174420	19178546	1	1	0.916402	FBgn0034841/FBgn0034842	CG13541/Prosbeta5R1
Chr2L	3916632	3920204	1	1	0.916007	FBgn0051774	fred
Chr3R	10272778	10278210	1	1	0.915927	FBgn0086901	cv-c
Chr3R	24279619	24283567	1	1	0.91562	FBgn0039584	beat-VI
Chr3L	2529330	2531869	1	1	0.907706	FBgn0260480/FBgn0010905	CG32295/Spn
Chr3L	8025875	8029171	1	1	0.906271	FBgn0011817	nmo
Chr3R	10188735	10192707	1	1	0.905851	FBgn0051320/FBgn0024321	CG31320/NK7.1
Chr3L	4690943	4694379	1	1	0.904726	FBgn0035568/FBgn0035574/FBgn0035569	CG18418/RhoGEF64C/CG15876
Chr2L	19229593	19233437	1	1	0.904544	FBgn0015380/FBgn0051797	drl/CG31797
Chr3L	7819998	7823117	1	1	0.90277	FBgn0016694	Pdp1
Chr2L	11694824	11698004	1	1	0.902697	FBgn0262786/FBgn0032372/FBgn0032373	CG43167/CG4988/Vha100-5
Chr2L	11109286	11113594	1	1	0.902127	FBgn0261983/FBgn0032343/FBgn0041246	l(2)gd1/CG6201/Gr32a
Chr3L	13081375	13085275	1	1	0.898702	FBgn0036345/FBgn0036346/FBgn0010452	CG17300/CG11251/trn
Chr3R	12440174	12445695	1	1	0.895572	FBgn0022344/FBgn0038449/FBgn0038450/FBgn0038451	CG10340/CG17562/CG17560/CG14893
Chr3L	2581530	2585228	1	1	0.893871	FBgn0010909	msn
Chr2L	12922102	12926797	1	1	0.888945	FBgn0040510/FBgn0040506	ACXA/ACXE
Chr2L	11413479	11420829	2	2	0.888222	FBgn0263764/FBgn0261648	CG43681/salm
Chr2L	16118050	16121780	1	1	0.886629	FBgn0028520/FBgn0028884	CG4891/CG4892
ChrX	19463342	19468528	1	1	0.880331	FBgn0000257/FBgn0031030	car/Tao
Chr3L	2488870	2491714	1	1	0.880087	FBgn0035346	CG1146
Chr3R	10899744	10902794	1	1	0.873547	FBgn0038282	dpr9
Chr3L	11532705	11539386	2	2	0.872457	FBgn0259481	Mob2
Chr2R	3769172	3773922	1	1	0.871499	FBgn0085390/FBgn0050377	Dgk/CG30377
ChrX	12161930	12165243	1	1	0.871079	FBgn0052655/FBgn0259240	CG32655/Ten-a
Chr3R	5760305	5766814	1	1	0.865538	FBgn0263097	Glut4EF
Chr2L	20400124	20404089	1	1	0.86398	FBgn0032857	CG10947
Chr3L	7870829	7873928	1	1	0.862568	FBgn0052365	CG32365
Chr3L	11547398	11553105	2	2	0.859839	FBgn0259481	Mob2
Chr2R	13380639	13383130	1	1	0.857672	FBgn0050104/FBgn0050103	NT5E-2/CG30103
Chr2L	15410958	15414751	1	1	0.855832	FBgn0032563/FBgn0001983	CG15258/wor
Chr2L	11362330	11366341	1	1	0.854139	FBgn0000287	salr
ChrX	5770338	5775587	1	1	0.853649	FBgn0014340/FBgn0029819/FBgn0029820	mof/CG3016/CG16721
Chr2R	16849202	16851712	1	1	0.850466	FBgn0008636/FBgn0034563	hbn/CG15649
Chr3L	9388493	9391300	1	1	0.849308	FBgn0035983	CG4080
Chr3L	10118431	10122079	1	1	0.847702	FBgn0040823	dpr6
Chr2L	12515637	12518430	1	1	0.847599	FBgn0259176	bun
Chr3L	2707751	2710011	1	1	0.847366	FBgn0264606	Fife
Chr2L	17659075	17665297	1	1	0.846591	FBgn0015609	CadN
Chr2R	13801926	13804757	1	1	0.841419	FBgn0011589	Elk
ChrX	11738916	11741611	1	1	0.840545	FBgn0030340/FBgn0030341	CG15740/p24-1
Chr3R	26471685	26474673	1	1	0.83962	FBgn0051013/FBgn0051015/FBgn0085461	CG31013/PH4alphaPV/CG34432
Chr2L	4141740	4144526	1	1	0.837492	FBgn0014033/FBgn0031585	Sr-CI/CG2955
Chr2R	13990971	13994982	1	1	0.833077	FBgn0034301	CG5756
Chr3L	5259239	5263323	1	1	0.832438	FBgn0052423	shep
Chr3R	22843894	22848070	1	1	0.829965	FBgn0039472/FBgn0039473/FBgn0039474/FBgn0039475	CG17192/CG17191/CG6283/CG6277
ChrX	13018066	13020894	1	1	0.827121	FBgn0052638	CG32638
ChrX	15643565	15647823	1	1	0.825354	FBgn0030683/FBgn0030685	CG8239/Graf
ChrX	19292578	19295641	1	1	0.82353	FBgn0031016	kek5
Chr2R	12041877	12045355	1	1	0.823253	FBgn0034083/FBgn0034082	lbk/CG10734
Chr2R	9819099	9823163	1	1	0.822744	FBgn0013733	shot
ChrX	13784572	13787767	1	1	0.822672	FBgn0264981	mamo
Chr3R	16919998	16924160	1	1	0.822336	FBgn0265067/FBgn0038853/FBgn0038854	CG44178/RhoGAP93B/CG7044
Chr3L	4485130	4489430	1	1	0.821725	FBgn0035552/FBgn0035553	CG11350/CG13722
ChrX	11416498	11419683	1	1	0.820347	FBgn0052666	Drak
Chr2L	6082724	6086778	1	1	0.816608	FBgn0028420	Kr-h1
Chr2R	13980102	13985439	1	1	0.81481	FBgn0085415/FBgn0034299/FBgn0034300	CG34386/CG5757/CG5098
Chr3L	3006900	3009559	1	1	0.81216	FBgn0035385	FR
ChrX	11978996	11982399	1	1	0.811429	FBgn0030373/FBgn0030374/FBgn0030375	CG12721/CG15734/CG11356
Chr3L	21217417	21229955	1	1	0.808558	FBgn0262855/FBgn0004865	CG43219/Eip78C
Chr2L	3785547	3788056	1	1	0.808223	FBgn0051960/FBgn0051958/FBgn0031571	CG31960/CG31958/CG3921
ChrX	19906254	19909528	1	1	0.806501	FBgn0053517	D2R
Chr2L	17897022	17901929	1	1	0.806178	FBgn0262018/FBgn0262960	CadN2/CG43271
Chr2L	12165182	12168101	1	1	0.805058	FBgn0051860/FBgn0051760	CG31860/CG31760
Chr2L	11747316	11750312	1	1	0.804921	FBgn0032373/FBgn0259960	Vha100-5/CG42470
Chr3L	4983610	4986486	1	1	0.800549	FBgn0035584/FBgn0005775	CG17030/Con
Chr2L	11334754	11339094	1	1	0.799651	FBgn0032359/FBgn0032360	Osi21/CG14926
Chr2L	20715197	20723158	1	1	0.799103	FBgn0014859/FBgn0032878	Hr38/CG9316
Chr3L	11760062	11763696	1	1	0.795915	FBgn0036202/FBgn0036203	CG6024/Muc68D
Chr3L	11542387	11545121	1	1	0.793364	FBgn0259481	Mob2
Chr3L	10859065	10861935	1	1	0.792509	FBgn0026160	tna
Chr2R	6437486	6440055	1	1	0.79155	FBgn0005630/FBgn0263102	lola/psq
Chr2R	3137128	3144379	1	1	0.790935	FBgn0033153/FBgn0033154	Gadd45/CG1850
ChrX	20460523	20464617	1	1	0.7887	FBgn0260870/FBgn0083981	CG42580/RunxA
Chr3L	10373220	10377226	1	1	0.786532	FBgn0036080/FBgn0036082	Or67d/CG12362
ChrX	20105771	20110397	1	1	0.781779	FBgn0003654/FBgn0031097	sw/obst-A
Chr3L	7659314	7685884	1	1	0.781731	FBgn0261788/FBgn0265084	Ank2/CG44195
Chr2L	16087458	16090375	1	1	0.781362	FBgn0013433/FBgn0028520	beat-Ia/CG4891
Chr2L	20440626	20462362	1	1	0.780896	FBgn0263355/FBgn0051683/FBgn0051687/FBgn0042175/FBgn0032863/FBgn0032864	CG31688/CG31683/CG31687/CG18858/Cdc23/CG2493
Chr2L	11740209	11744139	1	1	0.780634	FBgn0032373	Vha100-5
Chr3R	11298234	11302474	1	1	0.780087	FBgn0038341/FBgn0038342	CG14869/CG14870
Chr2R	3645676	3651926	1	1	0.779378	FBgn0050497	CG30497
Chr3R	16613549	16620254	1	1	0.776954	FBgn0038826	Syp
Chr3R	17825198	17828401	1	1	0.77657	FBgn0264490	Eip93F
ChrX	11866546	11870892	1	1	0.775066	FBgn0263111	cac
ChrX	19977846	19980964	1	1	0.772998	FBgn0031085/FBgn0031086	CG9570/fd19B
Chr3L	1312342	1319646	1	1	0.772761	FBgn0035206/FBgn0035207/FBgn0010246	CG9186/CG9153/Myo61F
Chr3R	13653234	13656135	1	1	0.772595	FBgn0261649	tinc
Chr3R	10286723	10290603	1	1	0.771451	FBgn0086901	cv-c
Chr3L	6953332	6957320	1	1	0.770012	FBgn0261445	sgl
Chr2L	15382540	15386156	1	1	0.768347	FBgn0032563/FBgn0001983	CG15258/wor
Chr3R	16319297	16322491	1	1	0.767957	FBgn0262869/FBgn0038797	Gfrl/Dic2
Chr3L	9676484	9681354	1	1	0.767184	FBgn0087040/FBgn0036029/FBgn0036030	alphaTub67C/CG16719/CG6767
Chr2L	3951288	3954093	1	1	0.765632	FBgn0051774	fred
Chr2L	4213090	4216657	1	1	0.765622	FBgn0001075	ft
Chr3L	10027338	10030920	1	1	0.765159	FBgn0040823	dpr6
Chr2R	17297461	17300492	1	1	0.764594	FBgn0010415	Sdc
Chr2R	9917896	9921994	1	1	0.763659	FBgn0033893/FBgn0002643	CG18371/mam
ChrX	11554884	11558282	1	1	0.762654	FBgn0004370	Ptp10D
Chr2L	7521322	7524401	1	1	0.761503	FBgn0264895	RapGAP1
Chr2L	12374963	12378685	1	1	0.75912	FBgn0262475	bru-2
ChrX	18305561	18309003	1	1	0.756007	FBgn0052549/FBgn0030918	CG32549/CG15056
Chr2L	14106422	14111026	1	1	0.755366	FBgn0028904/FBgn0028526/FBgn0051769/FBgn0028906	CG16879/CG15293/CG31769/CG17341
Chr3L	8411386	8415526	1	1	0.755276	FBgn0052354/FBgn0020224	CG32354/Cbl
ChrX	12283637	12287053	1	1	0.754866	FBgn0030385/FBgn0052651	Ir11a/CG32651
Chr3R	10298885	10303373	1	1	0.752196	FBgn0086901	cv-c
ChrX	12749317	12753882	1	1	0.750181	FBgn0030429/FBgn0259171	CG4661/Pde9
ChrX	18227136	18230639	1	1	0.741709	FBgn0030913	CG6123
ChrX	8089965	8093375	1	1	0.736617	FBgn0261873	sdt
ChrX	16888270	16890437	1	1	0.736348	FBgn0030810	CG9059
ChrX	11985758	11991816	2	2	0.733616	FBgn0030374/FBgn0030375	CG15734/CG11356
Chr2L	4206979	4210269	1	1	0.73354	FBgn0001075	ft
ChrX	12372968	12375653	1	1	0.732904	FBgn0259143/FBgn0030394	CG42258/Cpr11A
Chr2L	17907268	17911888	1	1	0.731866	FBgn0262018/FBgn0262960	CadN2/CG43271
ChrX	12764561	12767482	1	1	0.729744	FBgn0259171	Pde9
Chr2R	17359915	17363135	1	1	0.728409	FBgn0010415	Sdc
Chr3R	3149983	3161695	1	1	0.728104	FBgn0037498/FBgn0265423/FBgn0051496	CG10029/CG44335/CG31496
ChrX	12218943	12222921	1	1	0.726377	FBgn0259240	Ten-a
ChrX	16623878	16627019	1	1	0.724948	FBgn0027528/FBgn0052571/FBgn0052570	CG9634/TwdlX/TwdlY
Chr2L	13043545	13046286	1	1	0.72437	FBgn0262160	CG9932
Chr2R	14092148	14096710	1	1	0.722407	FBgn0053958/FBgn0050114/FBgn0000658	CG33958/CG30114/fj
Chr2L	15439865	15443605	1	1	0.721241	FBgn0028892/FBgn0003448	CG4161/sna
ChrX	6445963	6450355	1	1	0.719963	FBgn0085446	CG34417
Chr2L	5619105	5621930	1	1	0.716391	FBgn0031725/FBgn0051646	CG14010/CG31646
Chr3R	9769239	9773066	1	1	0.713285	FBgn0038188/FBgn0038189/FBgn0047199	Art9/Art6/CG31517
Chr2R	5548822	5556008	1	1	0.712405	FBgn0033438	Mmp2
Chr3R	16133544	16136849	1	1	0.706555	FBgn0038784/FBgn0261550	CG4362/CG42668
Chr2R	13933101	13936095	1	1	0.706	FBgn0034291/FBgn0034292/FBgn0054005	CG5770/CG5767/CG34005
Chr3R	21487126	21491371	1	1	0.697002	FBgn0027508/FBgn0261986/FBgn0039354	tankyrase/RASSF8/Lgr3
Chr3R	22488774	22492006	1	1	0.691816	FBgn0250908	beat-VII
Chr3R	21736345	21739936	1	1	0.690605	FBgn0250757	CG42235
Chr2R	12049484	12053223	1	1	0.68955	FBgn0034082/FBgn0034083	CG10734/lbk
Chr2R	9850596	9854775	1	1	0.689349	FBgn0261975/FBgn0013770	CG42806/Cp1
ChrX	15066612	15069068	1	1	0.68824	FBgn0030617/FBgn0263994	CG9095/CG43737
Chr2R	7200768	7205557	1	1	0.687868	FBgn0016047	nompA
Chr3R	23829980	23833782	1	1	0.68635	FBgn0039568/FBgn0085391	CG4815/CG34362
Chr2R	13898738	13903853	1	1	0.686107	FBgn0034286/FBgn0034288	dpr13/CG5084
Chr3R	3025903	3041362	1	1	0.685766	FBgn0086372/FBgn0037483/FBgn0250845/FBgn0037485	lap/CG14609/CG1288/CG14606
Chr2R	17290843	17294265	1	1	0.68128	FBgn0010415	Sdc
ChrX	11722279	11726935	1	1	0.679937	FBgn0262684	CG43154
Chr2R	19156127	19160139	1	1	0.679297	FBgn0034838/FBgn0034839/FBgn0003009	CG12782/CG13540/ord
Chr2R	5322496	5329322	1	1	0.67903	FBgn0029092	ced-6
ChrX	20721191	20725358	1	1	0.677811	FBgn0085387/FBgn0262822	shakB/CG43193
Chr2R	16351761	16356097	1	1	0.669878	FBgn0086604	CG12484
Chr2R	946468	953799	1	1	0.667551	FBgn0040849/FBgn0013348	Ir41a/TpnC41C
Chr3R	6905829	6910607	1	1	0.666525	FBgn0083950/FBgn0263403	CG34114/CG43449
Chr2R	7934358	7939280	1	1	0.666478	FBgn0024732/FBgn0050039/FBgn0265373	Drep-1/CG30039/CG44314
Chr3R	27245991	27250346	1	1	0.665009	FBgn0261988	Gprk2
ChrX	12123666	12127493	1	1	0.659842	FBgn0259240/FBgn0052655	Ten-a/CG32655
Chr2R	12300573	12305002	1	1	0.658612	FBgn0264273/FBgn0029154/FBgn0029153	Sema-2b/Menl-1/Menl-2
Chr2R	6638739	6642245	1	1	0.655145	FBgn0053144	CG33144
ChrX	18088694	18092200	1	1	0.650885	FBgn0083228	Frq2
Chr2R	19600800	19605069	1	1	0.650128	FBgn0011297/FBgn0034897/FBgn0034898	l(2)not/Sesn/CG18128
ChrX	3328653	3332767	1	1	0.648531	FBgn0029658/FBgn0029657	CG14269/CG12535
Chr3R	9134277	9144648	1	1	0.645065	FBgn0052473/FBgn0264991/FBgn0038139	CG32473/CG44142/CG8795
ChrX	18068492	18071864	1	1	0.643907	FBgn0030897/FBgn0083228	Frq1/Frq2
Chr3R	5742837	5748479	1	1	0.639693	FBgn0263097	Glut4EF
Chr3R	12049530	12054145	1	1	0.639519	FBgn0010438/FBgn0040071	mtSSB/tara
Chr3R	10140614	10145274	1	1	0.636624	FBgn0013767/FBgn0011474	Crz/pr-set7
Chr3R	7998780	8003450	1	1	0.63466	FBgn0261714/FBgn0037994	Cpn/CG4810
Chr3R	23237414	23240702	1	1	0.63399	FBgn0016061	side
ChrX	7410416	7414512	1	1	0.631791	FBgn0052719/FBgn0262612	CG32719/CG43138
Chr3R	7895540	7901622	1	1	0.629705	FBgn0037989	CG14741
Chr2R	6371103	6374558	1	1	0.629493	FBgn0264817/FBgn0005630	pre-lola-G/lola
Chr2R	1148337	1155997	1	1	0.629316	FBgn0033015	d4
Chr3R	3423638	3431391	1	1	0.628527	FBgn0083963	CG34127
Chr3R	13183670	13187548	1	1	0.62268	FBgn0038498	beat-IIa
Chr3R	2464210	2480026	1	1	0.622422	FBgn0037462/FBgn0051286/FBgn0026565/FBgn0010355	sunz/CG31286/CG1315/Taf1
Chr3R	10198160	10202892	1	1	0.620987	FBgn0024321/FBgn0038225	NK7.1/soti
Chr3R	20592945	20597727	1	1	0.620936	FBgn0015591/FBgn0040600/FBgn0259233	Ast/CG13631/CG42331
Chr3R	11452227	11456213	1	1	0.618607	FBgn0038350/FBgn0263040	CG18516/CG43335
Chr2R	16581015	16583361	1	1	0.618458	FBgn0034545/FBgn0040726	CG13438/dpr
Chr2R	14027729	14036426	1	1	0.618157	FBgn0265297/FBgn0062440/FBgn0034304	pAbp/CG17680/CG5742
Chr2R	12833810	12839621	1	1	0.617934	FBgn0034168/FBgn0085219/FBgn0262513/FBgn0085444/FBgn0085220	CG15614/CG34190/Vha16-4/mute/CG34191
Chr3R	13176429	13179984	1	1	0.614079	FBgn0038498	beat-IIa
Chr3R	17814971	17818531	1	1	0.612413	FBgn0264490	Eip93F
Chr3R	10502310	10504888	1	1	0.606143	FBgn0265140	Meltrin
Chr3R	18154199	18157026	1	1	0.598309	FBgn0263117/FBgn0038941/FBgn0053721	CG34377/CG7080/CG33721
Chr3R	9738927	9743504	1	1	0.588494	FBgn0000576/FBgn0038188	ems/Art9
Chr3R	26323767	26326838	1	1	0.586181	FBgn0039780/FBgn0051371	PH4alphaNE1/CG31371
Chr3R	10953063	10956393	1	1	0.580736	FBgn0261859	CG42788
Chr3R	17150198	17157350	1	1	0.572684	FBgn0038881	CG16791
Chr3R	7353842	7359137	1	1	0.570128	FBgn0037908/FBgn0053512	dpr5/dpr4

### Sheet: S8B_QPBE_1933
chr	start_pos	stop_pos	total_windows	outlier_windows	Max_Stat	OverlapFbgns	OverlapGenes
ChrX	12088941	12091531	1	1	2.24321	FBgn0259240	Ten-a
Chr3R	14988688	14991827	1	1	2.14248	FBgn0259704/FBgn0010768	CG42358/sqz
ChrX	13874516	13878264	1	1	2.11306	FBgn0264981	mamo
Chr3R	6162820	6180286	1	1	2.03986	FBgn0037810/FBgn0037811/FBgn0037812/FBgn0051406/FBgn0015396	sle/CG12592/CG18545/CG31406/jumu
ChrX	12625400	12632156	1	1	2.02974	FBgn0265523	Smr
Chr2L	7422721	7428018	1	1	2.01056	FBgn0028387/FBgn0031912	chm/CG5261
ChrX	13478543	13481423	1	1	2.00261	FBgn0086674	Tango13
ChrX	6100654	6101559	1	1	1.98808	FBgn0040069/FBgn0029848	vanin-like/Btd
ChrX	9680976	9683731	1	1	1.97192	FBgn0030151/FBgn0052698	CG1354/CG32698
ChrX	9220055	9227488	2	2	1.94873	FBgn0040234/FBgn0085479/FBgn0085478	c12.2/CG34450/CG34449
Chr2R	5909410	5915699	1	1	1.94222	FBgn0022382/FBgn0033473	Pka-R2/CG12128
ChrX	11688511	11695658	1	1	1.92697	FBgn0000259/FBgn0001218	CkIIbeta/Hsc70-3
Chr3R	27044720	27050702	1	1	1.92677	FBgn0039830/FBgn0039831	CG1746/CG12054
ChrX	13838709	13841768	1	1	1.91973	FBgn0264981/FBgn0030536	mamo/CG11068
ChrX	4559741	4566706	2	2	1.89327	FBgn0029720/FBgn0262699	CG3009/rap
ChrX	13865740	13868956	1	1	1.88633	FBgn0264981	mamo
Chr2R	18448185	18451703	1	1	1.82758	FBgn0003175/FBgn0034737/FBgn0260866	px/CG11362/dnr1
ChrX	6542594	6545883	1	1	1.82612	FBgn0029881	pigs
Chr3L	17951665	17957539	1	1	1.79617	FBgn0000568	Eip75B
ChrX	13855656	13862909	2	2	1.78615	FBgn0030536/FBgn0264981	CG11068/mamo
Chr3R	23399287	23407475	2	2	1.77029	FBgn0027492	wdb
ChrX	3216413	3219233	1	1	1.76726	FBgn0000479	dnc
ChrX	13148225	13151570	1	1	1.75265	FBgn0004456/FBgn0030462	mew/CG15742
Chr2R	8748610	8759539	1	1	1.73255	FBgn0033777/FBgn0000181/FBgn0033778	CG17574/bic/CG3790
ChrX	9394835	9398144	1	1	1.7238	FBgn0261260/FBgn0052700	mgl/CG32700
ChrX	12637353	12641670	1	1	1.72339	FBgn0265523/FBgn0030418	Smr/CG4004
Chr3R	5748480	5760304	2	2	1.71134	FBgn0263097	Glut4EF
ChrX	8936474	8940056	1	1	1.70389	FBgn0259734	CG42388
Chr3L	7845879	7850247	1	1	1.70278	FBgn0016694	Pdp1
Chr2L	6693793	6698211	1	1	1.69273	FBgn0031850	Tsp
Chr3R	7470709	7476145	1	1	1.67346	FBgn0262081	Csk
Chr3L	16699227	16705095	1	1	1.66334	FBgn0036654/FBgn0264605/FBgn0063485/FBgn0000414	CG9692/CG43954/Lasp/Dab
ChrX	11464305	11473652	1	1	1.66109	FBgn0003277/FBgn0030311/FBgn0027259/FBgn0030313/FBgn0030314/FBgn0000618/FBgn0030316/FBgn0002948	RpII215/CG11699/Kmn1/CG11697/CG11696/e(y)2/CG11695/nod
ChrX	3619702	3626525	1	1	1.66054	FBgn0086899	tlk
Chr3L	8086447	8089695	1	1	1.65372	FBgn0262579	Ect4
Chr3L	1175022	1179399	1	1	1.6475	FBgn0025525/FBgn0035186	bab2/CG13912
ChrX	3551714	3554333	1	1	1.64181	FBgn0028961	AlstR
Chr2L	2885622	2891537	1	1	1.63982	FBgn0024947/FBgn0041111	NTPase/lilli
Chr3L	3415866	3419902	1	1	1.63812	FBgn0014388	sty
Chr2L	16527165	16536827	2	2	1.63223	FBgn0032587/FBgn0051816	CG5953/CG31816
ChrX	18755320	18759985	1	1	1.62771	FBgn0052544/FBgn0030970/FBgn0085430	CG32544/CG7326/CG34401
Chr3L	10500876	10505034	2	2	1.6186	FBgn0052062	A2bp1
Chr2L	13549636	13553805	1	1	1.61727	FBgn0023407/FBgn0259984	B4/kuz
Chr3R	14262406	14266410	1	1	1.61699	FBgn0004652	fru
ChrX	12445878	12449118	1	1	1.61658	FBgn0030398/FBgn0264542	Cpr11B/CG43921
Chr3R	22361291	22365244	1	1	1.61615	FBgn0039431/FBgn0263289	CG6490/scrib
ChrX	18047895	18051151	1	1	1.61344	FBgn0262874/FBgn0030897	CG43229/Frq1
ChrX	3224978	3227414	1	1	1.6036	FBgn0000479	dnc
ChrX	3662232	3666689	1	1	1.60273	FBgn0086899	tlk
ChrX	5775588	5779535	1	1	1.60108	FBgn0029820/FBgn0000042	CG16721/Act5C
Chr3L	7766291	7769147	1	1	1.58512	FBgn0023076/FBgn0052369	Clk/CG32369
ChrX	2989771	2992028	1	1	1.58385	FBgn0029649/FBgn0028369	CG4116/kirre
Chr3L	3736440	3739953	1	1	1.58245	FBgn0052264	CG32264
Chr3L	14747929	14755413	1	1	1.57585	FBgn0260233/FBgn0013263/FBgn0053260/FBgn0036446	CG42507/Trl/CG33260/CG9384
Chr3L	856940	867250	1	1	1.57574	FBgn0035170/FBgn0035171	dpr20/CG12502
ChrX	13275910	13281200	1	1	1.56354	FBgn0030479/FBgn0030480/FBgn0026749	Rbp1-like/Tim9a/Yippee
Chr2L	4038261	4041331	1	1	1.56223	FBgn0000547	ed
ChrX	16670387	16673718	1	1	1.56099	FBgn0001250	if
Chr3L	18626292	18630402	1	1	1.55915	FBgn0036801	MYPT-75D
Chr3R	13944447	13948378	1	1	1.55868	FBgn0003499	sr
Chr3R	14409612	14415321	1	1	1.55604	FBgn0023083/FBgn0038627	fray/CG7694
Chr3L	17607199	17612086	1	1	1.55536	FBgn0000567	Eip74EF
ChrX	3208420	3211646	1	1	1.55155	FBgn0029656/FBgn0000479	CG10793/dnc
ChrX	3202894	3205515	1	1	1.54951	FBgn0000479	dnc
Chr2R	9874101	9882719	1	1	1.54936	FBgn0020620/FBgn0002643	RN-tre/mam
Chr2R	6866015	6871170	1	1	1.52955	FBgn0040765	luna
Chr3R	5236009	5249619	1	1	1.52773	FBgn0003889/FBgn0037690/FBgn0011740/FBgn0261552	betaTub85D/Task7/alpha-Man-II/ps
Chr3R	7768280	7775039	1	1	1.52658	FBgn0037964/FBgn0037963/FBgn0051211	CG14731/Cad87A/CG31211
ChrX	7930548	7939876	1	1	1.52638	FBgn0029990/FBgn0004656	CG2233/fs(1)h
Chr3R	8835590	8843126	1	1	1.51968	FBgn0038109/FBgn0038110/FBgn0020496	CG11656/CG8031/CtBP
ChrX	20202481	20206192	1	1	1.51853	FBgn0031100/FBgn0031103	CG1504/CG12679
ChrX	3266648	3272136	1	1	1.51846	FBgn0000479/FBgn0262656	dnc/dm
Chr3L	16156425	16161800	1	1	1.51722	FBgn0036576/FBgn0053796	CG5151/CG33796
Chr3L	11279037	11283501	1	1	1.51321	FBgn0041094/FBgn0036152	scyl/CG6175
Chr2R	15514279	15519788	1	1	1.51159	FBgn0003435/FBgn0261807	sm/CG42753
Chr3R	17784466	17788249	1	1	1.5109	FBgn0264490	Eip93F
Chr3L	6863039	6867714	1	1	1.50778	FBgn0086680/FBgn0041194	vvl/Prat2
Chr3R	17443776	17448179	1	1	1.5054	FBgn0013984/FBgn0011766	InR/E2f
Chr3L	12435328	12438284	1	1	1.50471	FBgn0036285/FBgn0000625	toe/eyg
ChrX	15172057	15174861	1	1	1.49998	FBgn0030624/FBgn0030625	CG9106/CG5877
Chr3L	8428973	8435904	1	1	1.49869	FBgn0263352/FBgn0035896	Unr/CG6983
ChrX	4549651	4557020	2	2	1.49794	FBgn0029719/FBgn0022942/FBgn0029720	CG15473/Cbp80/CG3009
Chr3R	15762146	15765174	1	1	1.4967	FBgn0021776/FBgn0038755/FBgn0038756	mira/Hs6st/CG4783
Chr3L	17902572	17907912	1	1	1.49551	FBgn0036771/FBgn0036772/FBgn0262792	CG14353/CG5290/CG43173
Chr2L	2007964	2010729	1	1	1.48992	FBgn0040718/FBgn0040717/FBgn0031384	CG15353/Nplp4/CG4238
ChrX	12345694	12349270	1	1	1.48621	FBgn0259680/FBgn0030389	Pkcdelta/CG15927
Chr3L	17560793	17567601	1	1	1.48553	FBgn0000567	Eip74EF
ChrX	16943975	16946996	1	1	1.48454	FBgn0085355/FBgn0262487	CG34326/CG43077
Chr2L	7968241	7985091	3	3	1.48263	FBgn0085450/FBgn0031968	Snoo/CG7231
Chr2L	16284446	16289503	1	1	1.48258	FBgn0001994/FBgn0040079	crp/pkaap
ChrX	15494876	15498263	1	1	1.47819	FBgn0030662/FBgn0003463	CG9220/sog
ChrX	16594066	16597456	1	1	1.47455	FBgn0030773/FBgn0030774/FBgn0030775	CG9676/spheroide/CG9673
Chr2R	8544810	8548489	1	1	1.47415	FBgn0033763/FBgn0261673	CG8646/nemy
Chr3L	18749903	18755805	1	1	1.47376	FBgn0001078	ftz-f1
Chr2L	13513367	13517271	1	1	1.46992	FBgn0023407/FBgn0053640	B4/CG33640
Chr3R	14744358	14749282	1	1	1.46918	FBgn0261113	Xrp1
ChrX	19782977	19786544	1	1	1.4691	FBgn0086782/FBgn0052529	amn/Hers
ChrX	16437204	16442089	1	1	1.46805	FBgn0030757/FBgn0011742	CG9902/Arp2
ChrX	11298578	11303863	1	1	1.46653	FBgn0001624/FBgn0030296	dlg1/CG15196
Chr2R	14213201	14216701	1	1	1.46066	FBgn0040737/FBgn0010575	Tango8/sbb
Chr3R	6358941	6364880	1	1	1.4581	FBgn0001235	hth
ChrX	8997822	9000960	1	1	1.45577	FBgn0030087/FBgn0004856/FBgn0030088	CG7766/Bx42/CG7039
Chr3R	14269914	14273759	1	1	1.45323	FBgn0004652	fru
ChrX	3289225	3292143	1	1	1.45297	FBgn0029657	CG12535
Chr3R	25922309	25926214	1	1	1.44924	FBgn0015542	sima
Chr3R	10538068	10542175	1	1	1.44887	FBgn0262127	kibra
ChrX	19740267	19743736	1	1	1.44657	FBgn0261811	pico
ChrX	5809486	5812235	1	1	1.44332	FBgn0029823/FBgn0029824	CG3011/CG3726
ChrX	12175090	12179222	1	1	1.44255	FBgn0259240	Ten-a
Chr3L	10849113	10854315	1	1	1.43758	FBgn0262020/FBgn0026160	CG42831/tna
Chr2L	16520654	16523806	1	1	1.43392	FBgn0032587	CG5953
Chr3R	17800043	17804152	1	1	1.43016	FBgn0264490	Eip93F
Chr3R	19051493	19054976	1	1	1.42493	FBgn0262975/FBgn0039064	cnc/CG4467
Chr2R	9261674	9267001	2	2	1.41425	FBgn0033828/FBgn0033830/FBgn0263774	CG17048/CG10814/CG43691
Chr3L	2632202	2637010	1	1	1.41332	FBgn0250911/FBgn0035357	CG42245/MEP-1
Chr2R	16795821	16799223	1	1	1.41059	FBgn0015524/FBgn0034560/FBgn0020617	otp/CG9235/Rx
Chr3R	25599064	25602481	1	1	1.40671	FBgn0001297/FBgn0039694	kay/fig
Chr3L	17518978	17528017	1	1	1.40486	FBgn0036735/FBgn0259174	Edc3/Nedd4
Chr2R	5985629	5996540	1	1	1.39829	FBgn0001291/FBgn0033485/FBgn0004907	Jra/RpLP0-like/14-3-3zeta
Chr3R	10107994	10113000	1	1	1.39627	FBgn0003862/FBgn0038220	trx/CG12207
Chr3R	13555031	13558466	1	1	1.39314	FBgn0016650	Lgr1
Chr3L	9341582	9343457	1	1	1.39218	FBgn0035976/FBgn0035977	PGRP-LC/PGRP-LF
Chr2L	12528953	12531863	1	1	1.38694	FBgn0259176	bun
Chr3L	16044444	16048597	1	1	1.3835	FBgn0260635/FBgn0005536	th/Mbs
Chr3R	5054244	5064318	1	1	1.38264	FBgn0003165/FBgn0000412	pum/D1
Chr2R	18455600	18458897	1	1	1.38052	FBgn0260866	dnr1
Chr3L	9755654	9759466	1	1	1.37452	FBgn0259163/FBgn0036043	CG42268/CG8177
Chr3R	24669375	24672716	1	1	1.36727	FBgn0015589/FBgn0264324	Apc/spg
Chr3R	21930381	21933757	1	1	1.36684	FBgn0039411/FBgn0051324	dys/CG31324
Chr2L	5325633	5329329	1	1	1.36016	FBgn0031698/FBgn0015031/FBgn0031700/FBgn0031701	Ncoa6/cype/CG14022/TotM
Chr2L	18559163	18563637	1	1	1.35763	FBgn0085370	Pde11
Chr2L	2653123	2656593	1	1	1.35688	FBgn0031442/FBgn0026395/FBgn0031443	Prosbeta4R1/Or23a/Prosbeta4R2
Chr3L	21859123	21889485	2	2	1.35564	FBgn0262737	mub
Chr3R	5908431	5923412	2	2	1.34871	FBgn0037786/FBgn0028734	CG5361/Fmr1
Chr3R	22286319	22289127	1	1	1.34815	FBgn0039429/FBgn0039430	CG14238/CG5455
Chr3L	11419452	11421629	1	1	1.34564	FBgn0036157/FBgn0036158	CG7560/CG6149
Chr3L	15888079	15891380	1	1	1.34249	FBgn0264908	pHCl
Chr3R	11134868	11138804	1	1	1.33351	FBgn0003721/FBgn0004117	Tm1/Tm2
Chr2L	16268301	16273439	1	1	1.33092	FBgn0001994	crp
Chr2R	7514983	7519873	1	1	1.32896	FBgn0033638	CG9005
Chr3L	7696724	7701548	1	1	1.32461	FBgn0261788	Ank2
Chr3R	9843227	9849550	1	1	1.32453	FBgn0264493	rdx
Chr3R	4764098	4773509	1	1	1.32147	FBgn0003015/FBgn0037643/FBgn0037644/FBgn0037645	osk/skap/CG11964/CG11966
Chr2R	11696424	11701962	1	1	1.31911	FBgn0083919	Zasp52
Chr3R	21339051	21342320	1	1	1.31715	FBgn0039343/FBgn0011666	CG5111/msi
Chr3R	27004075	27008626	1	1	1.31596	FBgn0013973/FBgn0051004	Gycbeta100B/mesh
Chr3L	11243884	11249439	1	1	1.3126	FBgn0036150/FBgn0041094/FBgn0036152	Ir68a/scyl/CG6175
Chr2L	16635203	16638640	1	1	1.31201	FBgn0259735	CG42389
Chr3L	2759274	2764097	1	1	1.3061	FBgn0020509/FBgn0052296	Acp62F/Mrtf
Chr2R	12011276	12019847	2	2	1.30215	FBgn0050095/FBgn0086676	CG30095/spin
Chr3R	11927750	11934608	1	1	1.30114	FBgn0010379/FBgn0003319	Akt1/Sb
Chr2R	5316736	5322495	1	1	1.30093	FBgn0017558/FBgn0029092	Pdk/ced-6
Chr3R	10565209	10570268	1	1	1.29907	FBgn0011217/FBgn0263929/FBgn0038257	eff/jvl/smp-30
Chr3L	7782833	7785931	1	1	1.2983	FBgn0052369	CG32369
Chr3L	881942	885147	1	1	1.29482	FBgn0035173/FBgn0052479	CG13907/CG32479
Chr2R	18266757	18270218	1	1	1.2936	FBgn0034722/FBgn0025878/FBgn0034723	Rtf1/wrapper/CG13506
Chr3L	747220	751760	1	1	1.29303	FBgn0035160/FBgn0000575	CG13897/emc
Chr2R	9712700	9716095	1	1	1.29041	FBgn0033871/FBgn0033872	CG13339/CG6329
Chr2L	14678380	14681816	1	1	1.29018	FBgn0003016	osp
Chr3L	902115	904279	1	1	1.28482	FBgn0054057/FBgn0035176/FBgn0028999	CG34057/CG13905/nerfin-1
Chr2R	4477082	4481469	1	1	1.28043	FBgn0259226/FBgn0033307/FBgn0262812/FBgn0033308	CG42326/CG14752/CG43183/CG8736
Chr2L	716831	721429	1	1	1.27713	FBgn0000497/FBgn0011244	ds/Hsp60B
Chr3R	2242166	2259638	1	1	1.27482	FBgn0264495	gpp
Chr3R	26471685	26478224	2	2	1.27478	FBgn0051013/FBgn0051015/FBgn0085461/FBgn0085462/FBgn0039795	CG31013/PH4alphaPV/CG34432/CG34433/Spn100A
Chr3L	15990763	15995805	1	1	1.27279	FBgn0036556	CG5830
Chr3R	10476899	10481774	1	1	1.27261	FBgn0086686/FBgn0038250	l(3)L1231/CG3505
Chr3L	2331820	2334816	1	1	1.2716	FBgn0035331	DmsR-1
Chr2L	13571322	13574655	1	1	1.27128	FBgn0259984	kuz
Chr3R	14066674	14072870	1	1	1.27025	FBgn0038588/FBgn0020238	CG7156/14-3-3epsilon
Chr2L	8111079	8118289	1	1	1.26887	FBgn0261822/FBgn0031985	Bsg/mon2
Chr2R	6323801	6327663	1	1	1.26459	FBgn0262114/FBgn0033523/FBgn0001122	RanBPM/CG12895/Galphao
Chr2L	4254377	4258261	1	1	1.26423	FBgn0003941/FBgn0265269	RpL40/CG15425
Chr2L	9173185	9175880	1	1	1.26357	FBgn0041092	tai
Chr3R	17430516	17438901	1	1	1.25872	FBgn0013984	InR
Chr3L	2196903	2199831	1	1	1.25687	FBgn0026593/FBgn0035315/FBgn0035316	CG5707/CG8960/CG15878
Chr3L	16146180	16151478	1	1	1.25619	FBgn0036576	CG5151
Chr3R	26628612	26632254	1	1	1.25613	FBgn0011739	wts
Chr3L	18843083	18846976	1	1	1.25605	FBgn0036816/FBgn0036817	Indy/CG6865
Chr2L	142246	163185	1	1	1.25535	FBgn0051974/FBgn0031224/FBgn0259818/FBgn0031227/FBgn0031228/FBgn0031229/FBgn0053635/FBgn0016977	CG31974/CG11454/CG42399/CG3709/CG11455/CG3436/CG33635/spen
Chr2L	12910217	12914679	1	1	1.25487	FBgn0015399/FBgn0040508	kek1/ACXC
Chr2R	18094479	18099243	1	1	1.25311	FBgn0034711/FBgn0034712/FBgn0034713	CG3290/CG3264/CG11291
Chr2L	7926428	7929435	1	1	1.2527	FBgn0085450	Snoo
Chr3L	16818241	16821470	1	1	1.25064	FBgn0021768/FBgn0036665	nudC/CG13024
Chr3R	10546672	10550393	1	1	1.24854	FBgn0262127/FBgn0038256	kibra/CG7530
Chr3R	13376169	13379694	1	1	1.24818	FBgn0038519/FBgn0264005	Prx3/Hmx
Chr2R	9907703	9912053	1	1	1.24484	FBgn0002643/FBgn0033893	mam/CG18371
Chr3R	9462264	9472391	1	1	1.24388	FBgn0263396/FBgn0015778	sqd/rin
Chr3L	23659664	23689972	1	1	1.24208	FBgn0250816/FBgn0039977	AGO3/CG17454
Chr2L	7942124	7945495	1	1	1.23996	FBgn0085450	Snoo
Chr3R	23003677	23007544	1	1	1.2381	FBgn0004197	Ser
Chr3L	2287593	2290482	1	1	1.23704	FBgn0264002	DmsR-2
Chr3L	10330693	10334370	1	1	1.23329	FBgn0036080/FBgn0036082	Or67d/CG12362
Chr2R	8876057	8878856	1	1	1.23217	FBgn0005624/FBgn0053798	Psc/CG33798
Chr3R	26257291	26260546	1	1	1.23208	FBgn0039768/FBgn0039769	CG15533/CG15534
Chr2R	14691168	14694265	1	1	1.23039	FBgn0010651/FBgn0034394	l(2)08717/CG15096
Chr2L	8766601	8772464	2	2	1.22439	FBgn0032066/FBgn0032067/FBgn0032068	CG9463/CG9465/CG9466
Chr3R	16850435	16854758	1	1	1.21881	FBgn0013812	Dhc93AB
Chr2R	8728716	8735586	2	2	1.21843	FBgn0033775/FBgn0028963/FBgn0250842/FBgn0050488/FBgn0050486	Cyp9h1/Or49b/CG17575/CG30488/CG30486
Chr2R	4365568	4371452	1	1	1.2181	FBgn0050361	mtt
Chr2R	14354146	14356505	1	1	1.20498	FBgn0028496	CG30116
Chr2L	22264246	22274432	1	1	1.20199	FBgn0032988/FBgn0039972	Tif-IA/CG17018
Chr2R	3645676	3651926	1	1	1.20066	FBgn0050497	CG30497
Chr2L	12544495	12547595	1	1	1.2003	FBgn0259176/FBgn0085424	bun/nub
Chr2L	3885838	3888926	1	1	1.19438	FBgn0000256	capu
Chr2R	12616262	12620283	1	1	1.19294	FBgn0050463/FBgn0262564	CG30463/CG43104
Chr2R	8882937	8887397	1	1	1.1912	FBgn0053798/FBgn0265623	CG33798/Su(z)2
Chr2L	5926939	5929885	1	1	1.19102	FBgn0015381	dsf
Chr2L	11067233	11070530	1	1	1.18932	FBgn0032330/FBgn0032335	Samuel/CG14915
Chr2R	5837418	5849704	1	1	1.18717	FBgn0011656/FBgn0033467/FBgn0033466	Mef2/CG15863/Pal1
Chr2L	3302197	3305181	1	1	1.18671	FBgn0031516/FBgn0031518/FBgn0031517	CG9663/CG3277/CG15406
Chr2L	16871769	16875088	1	1	1.1785	FBgn0032615/FBgn0052832	CG6012/CG32832
Chr2R	11988508	11993338	1	1	1.17727	FBgn0034073/FBgn0014020	CG8414/Rho1
Chr2R	12957380	12962867	1	1	1.17183	FBgn0050460	CG30460
Chr2L	14408302	14412441	1	1	1.17123	FBgn0004858/FBgn0264810	elB/pburs
Chr2L	6213312	6216143	1	1	1.1711	FBgn0085409/FBgn0026755	CG34380/Ugt37b1
Chr2R	6315553	6319429	1	1	1.16721	FBgn0033521/FBgn0262114	CG12896/RanBPM
Chr2R	18989315	18992965	1	1	1.16694	FBgn0261614/FBgn0041235/FBgn0041236/FBgn0034824	CG42703/Gr59c/Gr59d/Klp59C
Chr2L	15086185	15088924	1	1	1.16659	FBgn0028879	CG15270
Chr2R	19648100	19651499	1	1	1.15736	FBgn0034903	CG9850
Chr2L	18150448	18154408	1	1	1.15714	FBgn0041184/FBgn0032668	Socs36E/CG17681
Chr2L	3394531	3396616	1	1	1.15199	FBgn0259950/FBgn0085204	CG42460/CG34175
Chr2R	5428728	5433916	1	1	1.15124	FBgn0259246/FBgn0033421	brp/CG1888
Chr2R	10652266	10657360	1	1	1.15086	FBgn0020767/FBgn0259112	Spred/CG42254
Chr2L	4277814	4281053	1	1	1.14519	FBgn0031592/FBgn0010473	Art2/tutl
Chr2L	2126938	2132201	1	1	1.14163	FBgn0053516/FBgn0031389/FBgn0004507	dpr3/CG4259/GlyP
Chr2L	5583912	5587460	1	1	1.13181	FBgn0031722/FBgn0031723	CG14011/CG7251
Chr2L	8998125	9008675	1	1	1.13013	FBgn0040964/FBgn0015316/FBgn0032087	CG18661/Try29F/CG9568
Chr2L	7030079	7036159	1	1	1.12591	FBgn0031881/FBgn0031882/FBgn0031883	CG3476/Rab30/CG11266
Chr2L	16612780	16616159	1	1	1.1257	FBgn0032590/FBgn0259735	CG4631/CG42389
Chr2L	12520730	12523731	1	1	1.12402	FBgn0259176	bun
Chr2L	1431189	1434207	1	1	1.11546	FBgn0263320/FBgn0263321	CG43401/CG43402
Chr2L	9253331	9256290	1	1	1.10734	FBgn0032105/FBgn0040097/FBgn0263984	borr/lectin-30A/CG43733
Chr2L	16675563	16681751	1	1	1.10152	FBgn0032593/FBgn0001185/FBgn0261278/FBgn0002652/FBgn0051807	trpgamma/her/grp/squ/CG31807
