## Supplementary material for "Genomes from 25 historical *Drosophila melanogaster* specimens illuminate adaptive and demographic changes across more than 200 years of evolution": Table S9

### Sheet: S9_Summary
Table S9. Outlier regions from PBE reflecting windows with SNP frequencies at strongly differing frequencies between samples.
Tab A: For the 1800s time interval (1800s as focal population, Lund 1933 and Lund 2010s), PBE outlier regions based on the upper 1% quantile and overlapping genes are given.
Tab B: For the 1900s time interval (Lund 1933 as focal population, Lund 2010s and Lyon as outgroups), PBE outlier regions based on the upper 1% quantile and overlapping genes are given.

### Sheet: S9A_PBE_1800s
chr	start_pos	stop_pos	total_windows	outlier_windows	Max_Stat	OverlapFbgns	OverlapGenes
ChrX	698730	713357	1	1	0.220704	FBgn0026874/FBgn0260855/FBgn0264449	CG13358/Sec22/CG43867
ChrX	1041989	1046169	1	1	0.322742	FBgn0040365/FBgn0040368	CG14628/eIF4E-7
ChrX	1333855	1342349	1	1	0.300962	FBgn0259108	futsch
ChrX	1983423	1989444	1	1	0.289315	FBgn0040395/FBgn0000382	Unc-76/csw
ChrX	2589837	2601280	3	2	0.251499	FBgn0024992/FBgn0024993/FBgn0024994/FBgn0024996/FBgn0024995	CG2658/CG2662/Csat/eIF2B-beta/CG2680
ChrX	2649964	2653588	1	1	0.309391	FBgn0024980/FBgn0040384	Syx4/CG32795
ChrX	4380214	4382373	1	1	0.364485	FBgn0000179/FBgn0029708	bi/CG3556
ChrX	4409216	4411190	1	1	0.255506	FBgn0000179/FBgn0029708	bi/CG3556
ChrX	6114795	6118319	1	1	0.220091	FBgn0029849/FBgn0003514	Efr/sqh
ChrX	6430890	6434549	1	1	0.236648	FBgn0000524/FBgn0085446	dx/CG34417
ChrX	6950322	6952896	1	1	0.269201	FBgn0004143/FBgn0029930	nullo/CG12541
ChrX	7356948	7360195	1	1	0.335655	FBgn0262827/FBgn0262967	CG43198/CG43278
ChrX	8205131	8208001	1	1	0.23563	FBgn0015519/FBgn0263778	nAcRalpha-7E/CG43695
ChrX	8408846	8413052	1	1	0.257268	FBgn0053181/FBgn0264975/FBgn0024943	CG33181/Nrg/PIP82
ChrX	8611094	8615165	1	1	0.26277	FBgn0030061/FBgn0027330/FBgn0030063	CG1785/l(1)G0020/CG1789
ChrX	8884046	8885525	1	1	0.245028	FBgn0030074/FBgn0261549	CG12662/rdgA
ChrX	9268317	9270728	1	1	0.236911	FBgn0261260	mgl
ChrX	9655378	9658122	1	1	0.276258	FBgn0020378/FBgn0030151	Sp1/CG1354
ChrX	9791392	9794560	1	1	0.247282	FBgn0030161/FBgn0030162	CG15249/CG1986
ChrX	10055739	10058247	1	1	0.213601	FBgn0264503	CG43902
ChrX	11122974	11125080	1	1	0.243667	FBgn0265595	CG44422
ChrX	12850974	12854093	1	1	0.584337	FBgn0030437/FBgn0052642	hec/CG32642
ChrX	13020895	13029039	2	2	0.24026	FBgn0052638/FBgn0030451/FBgn0030452/FBgn0052645	CG32638/CG15717/MFS10/CG32645
ChrX	13060539	13064661	1	1	0.217013	FBgn0085440	CG34411
ChrX	14477263	14480319	1	1	0.234371	FBgn0030572/FBgn0030573/FBgn0030574	mRpS25/nmdyn-D6/CG9413
ChrX	14709648	14719652	2	2	0.439278	FBgn0003301	rut
ChrX	14806367	14808929	1	1	0.236325	FBgn0030596/FBgn0030597	CG12398/Eo
ChrX	16530413	16533901	1	1	0.237219	FBgn0026181/FBgn0010412/FBgn0261791	rok/RpS19a/SmG
ChrX	17124345	17127771	1	1	0.238385	FBgn0030832/FBgn0262111/FBgn0030833	CG10597/f/CG8915
ChrX	17220755	17234421	4	2	0.257468	FBgn0004854/FBgn0011758	B-H2/B-H1
ChrX	17371269	17374658	1	1	0.487579	FBgn0263706	CG43658
ChrX	17514198	17516860	1	1	0.22803	FBgn0026313/FBgn0030850	X11L/stas
ChrX	17799730	17806855	2	2	0.2448	FBgn0052495/FBgn0030883/FBgn0027605/FBgn0030884	CG32495/CG7772/Vps4/CG6847
ChrX	18105681	18110401	1	1	0.284804	FBgn0053639	CG33639
ChrX	18256809	18259605	1	1	0.23669	FBgn0030914/FBgn0014467	CG6106/CrebB-17A
ChrX	20504046	20506640	1	1	0.218985	FBgn0083981/FBgn0031126	RunxA/Cyp6v1
ChrX	20624821	20627851	1	1	0.317674	FBgn0031130/FBgn0085387	CG15452/shakB
ChrX	20795590	20798808	1	1	0.227504	FBgn0085387/FBgn0031139	shakB/CG11227
ChrX	20957173	20968848	4	2	0.396495	FBgn0031150/FBgn0031159/FBgn0064123/FBgn0031155	bves/CG11566/stg1/CG15446
ChrX	21914058	21922053	2	2	0.371131	FBgn0027279/FBgn0031195	l(1)G0196/CG17600
ChrX	22001146	22004775	1	1	0.263235	FBgn0052499	Cda4
Chr2L	468935	494067	4	4	0.537233	FBgn0031258/FBgn0027592/FBgn0043364/FBgn0003963	CG4297/MED15/cbt/ush
Chr2L	968732	971677	1	1	0.258199	FBgn0028481/FBgn0031294	CG4341/IA-2
Chr2L	1119442	1122800	1	1	0.214899	FBgn0016926	Pino
Chr2L	1428561	1431188	1	1	0.363116	FBgn0263320/FBgn0263321	CG43401/CG43402
Chr2L	2791128	2801545	4	3	0.279966	FBgn0004242/FBgn0031461	Syt1/daw
Chr2L	3058142	3063961	1	1	0.25951	FBgn0027571	CG3523
Chr2L	3160271	3163746	1	1	0.233772	FBgn0260817/FBgn0014906	gkt/Hydr2
Chr2L	4355406	4361179	2	2	0.27414	FBgn0031596/FBgn0026319	CG15429/Traf4
Chr2L	4409864	4412939	1	1	0.267106	FBgn0031602/FBgn0262357/FBgn0085206	CG15431/CG43055/CG34177
Chr2L	5329330	5332230	1	1	0.226666	FBgn0031700/FBgn0031701/FBgn0031702	CG14022/TotM/fusl
Chr2L	5949103	5954302	1	1	0.21466	FBgn0001128/FBgn0031752	Gpdh/CG9044
Chr2L	5983663	6007218	4	2	0.24227	FBgn0001942/FBgn0001941/FBgn0031759/FBgn0031760/FBgn0001089/FBgn0031762	eIF-4a/ifc/lid/Tsp26A/Gal/CG9098
Chr2L	6344034	6352667	3	2	0.256968	FBgn0015623/FBgn0031800/FBgn0031801/FBgn0031802	Cpr/CG9497/CG9498/ppk7
Chr2L	6723809	6727900	1	1	0.281391	FBgn0025777/FBgn0046704	homer/Liprin-alpha
Chr2L	7141405	7143928	1	1	0.239996	FBgn0085407	Pvf3
Chr2L	7727627	7739534	1	1	0.250919	FBgn0031939/FBgn0260479/FBgn0014454	CG13796/CG31904/Acp1
Chr2L	8082548	8087505	1	1	0.305148	FBgn0264800/FBgn0261822	Mcr/Bsg
Chr2L	9389500	9393345	1	1	0.259257	FBgn0012036/FBgn0032115	Aldh/CG4438
Chr2L	10662787	10665776	1	1	0.207383	FBgn0051871	CG31871
Chr2L	10965215	10970370	1	1	0.208803	FBgn0053129/FBgn0032321	CG33129/YL-1
Chr2L	11183076	11185844	1	1	0.236967	FBgn0032354/FBgn0259822	CG4788/Ca-beta
Chr2L	11684724	11688225	1	1	0.202157	FBgn0262786/FBgn0032372	CG43167/CG4988
Chr2L	11734116	11736795	1	1	0.339791	FBgn0032372/FBgn0032373	CG4988/Vha100-5
Chr2L	11833496	11836346	1	1	0.255221	FBgn0264815/FBgn0265349	Pde1c/Sfp33A4
Chr2L	12963498	12966302	1	1	0.223891	FBgn0040506/FBgn0032462	ACXE/CG16800
Chr2L	14045591	14051938	2	2	0.361537	FBgn0260011/FBgn0028875	nimC4/nAcRalpha-34E
Chr2L	14690889	14693432	1	1	0.432069	FBgn0003016/FBgn0028855	osp/CG15282
Chr2L	14770672	14773818	1	1	0.24903	FBgn0028868/FBgn0032549	CG4701/CG4650
Chr2L	14948272	14951655	1	1	0.253363	FBgn0259213	CG42313
Chr2L	15140455	15142904	1	1	0.204857	FBgn0001978/FBgn0028888	stc/CG4168
Chr2L	16108230	16110838	1	1	0.220431	FBgn0028520/FBgn0028884	CG4891/CG4892
Chr2L	16995769	16999164	1	1	0.239486	FBgn0053179/FBgn0032624	beat-IIIb/CG6304
Chr2L	17144250	17155960	1	1	0.243756	FBgn0265607	beat-IIIa
Chr2L	17707994	17713530	1	1	0.272019	FBgn0262876/FBgn0015609	CG43231/CadN
Chr2L	18080506	18087299	1	1	0.210644	FBgn0000120/FBgn0002939/FBgn0051741/FBgn0032663	Arr1/ninaD/CG31741/CG15153
Chr2L	18291781	18298241	1	1	0.207225	FBgn0263094/FBgn0261057/FBgn0032677/FBgn0263085	CG43362/Sfp36F/CG5790/CG43353
Chr2L	18615042	18618625	1	1	0.344696	FBgn0032692/FBgn0032694	CG15161/MESR3
Chr2L	19099296	19102901	1	1	0.216729	FBgn0002023/FBgn0263982/FBgn0032755	Lim3/CG43731/CG17344
Chr2L	19326385	19330960	1	1	0.203363	FBgn0032769/FBgn0024245	CG10750/dnt
Chr2L	19533786	19549352	2	2	0.349362	FBgn0051697/FBgn0053116/FBgn0032803/FBgn0032804/FBgn0003231/FBgn0032805/FBgn0041180	CG31697/CG33116/CG13082/CG13081/ref(2)P/CG10337/Tep4
Chr2R	2051532	2077295	3	3	0.422095	FBgn0000546/FBgn0033065/FBgn0040502/FBgn0033067/FBgn0262867	EcR/Cyp6w1/CG8343/CG11211/Ptr
Chr2R	5071432	5078667	1	1	0.304299	FBgn0002567/FBgn0033391	ltd/CG8026
Chr2R	5256000	5267303	2	2	0.19482	FBgn0040775/FBgn0033405	CG12158/CG13954
Chr2R	5722332	5734856	1	1	0.248472	FBgn0033448/FBgn0033449/FBgn0033450/FBgn0033451/FBgn0033452/FBgn0033453/FBgn0023180/FBgn0023175	hebe/CG1663/Lsm11/CG1665/CG1599/CG1667/Orc6/Prosalpha7
Chr2R	6114729	6119151	1	1	0.196097	FBgn0000448	Hr46
Chr2R	6147145	6150255	1	1	0.249536	FBgn0033501/FBgn0033502	CG12911/CG12910
Chr2R	6532321	6535388	1	1	0.218011	FBgn0033539/FBgn0033540	Git/Elp2
Chr2R	6994158	6996990	1	1	0.25944	FBgn0040765/FBgn0050489	luna/Cyp12d1-p
Chr2R	8057570	8065352	1	1	0.262965	FBgn0023167/FBgn0014184/FBgn0010621/FBgn0033690	SmD3/Oda/Cct5/EndoG
Chr2R	8498405	8503299	1	1	0.193522	FBgn0027356/FBgn0004435	Amph/Galphaq
Chr2R	8741382	8748609	1	1	0.227995	FBgn0033777	CG17574
Chr2R	8839479	8842351	1	1	0.235469	FBgn0265186/FBgn0265185/FBgn0033787	CG44251/CG44250/CG13321
Chr2R	10048548	10056751	1	1	0.264036	FBgn0033900/FBgn0033901/FBgn0033902/FBgn0033903/FBgn0033904/FBgn0033905	CG8257/O-fut1/Tango7/CG8323/CG18327/CG18324
Chr2R	12670794	12673723	1	1	0.286979	FBgn0034157/FBgn0034158	resilin/CG5522
Chr2R	12926331	12934746	1	1	0.191911	FBgn0023172/FBgn0034182/FBgn0034183	RhoGEF2/CG9640/CG9642
Chr2R	12966606	12969626	1	1	0.219645	FBgn0050460	CG30460
Chr2R	13112728	13119539	2	2	0.247506	FBgn0265487/FBgn0034206	mbl/CG18469
Chr2R	13433009	13443625	1	1	0.195235	FBgn0028382/FBgn0010409/FBgn0034240	cyp33/RpL18A/MESR4
Chr2R	13768001	13770356	1	1	0.182814	FBgn0050110/FBgn0261362	CG30110/proPO-A1
Chr2R	13914839	13939864	7	3	0.213737	FBgn0034289/FBgn0034290/FBgn0034291/FBgn0034292/FBgn0054005/FBgn0034293/FBgn0034294/FBgn0034295	CG10910/CG5773/CG5770/CG5767/CG34005/CG14495/Muc55B/CG10911
Chr2R	14968195	14971735	1	1	0.207121	FBgn0004168	5-HT1A
Chr2R	15261062	15263576	1	1	0.328684	FBgn0034438/FBgn0034439	CG9416/CG10062
Chr2R	15583365	15587112	1	1	0.256509	FBgn0040729/FBgn0034468/FBgn0046880/FBgn0046879	CG15126/Obp56a/Obp56b/Obp56c
Chr2R	16473420	16477192	1	1	0.182883	FBgn0028622/FBgn0034523/FBgn0015907	qsm/Nnf1a/bl
Chr2R	16581015	16583361	1	1	0.192085	FBgn0034545/FBgn0040726	CG13438/dpr
Chr2R	16810819	16814312	1	1	0.259955	FBgn0020617	Rx
Chr2R	17100000	17103009	1	1	0.24516	FBgn0265180/FBgn0027073/FBgn0034605	CG44245/CG4302/CG15661
Chr2R	17126483	17129030	1	1	0.188396	FBgn0034606	ASPP
Chr2R	17791066	17797487	2	2	0.375383	FBgn0085397	Fili
Chr2R	18547217	18555043	2	2	0.276416	FBgn0034759/FBgn0260767/FBgn0260768/FBgn0034761/FBgn0262141/FBgn0262142/FBgn0050273	CG13511/CG42565/CG42566/CG4250/CG42867/CG42868/CG30273
Chr2R	18668931	18673437	1	1	0.184337	FBgn0061435/FBgn0259145	CG30270/CG42260
Chr2R	19054670	19057611	1	1	0.186565	FBgn0085400	CG34371
Chr2R	20395978	20403424	1	1	0.227902	FBgn0035014/FBgn0019886/FBgn0259185	CG13581/Letm1/Ir60b
Chr3L	529510	535026	1	1	0.262375	FBgn0085298/FBgn0001316	CG34269/klar
Chr3L	913807	917328	1	1	0.276397	FBgn0028999/FBgn0264574	nerfin-1/Glut1
Chr3L	1208078	1215380	2	2	0.445064	FBgn0004425/FBgn0264272/FBgn0004426/FBgn0004427/FBgn0004428/FBgn0004429	LysB/mwh/LysC/LysD/LysE/LysP
Chr3L	1300936	1319646	3	3	0.613368	FBgn0010333/FBgn0035203/FBgn0035204/FBgn0035205/FBgn0035206/FBgn0035207/FBgn0010246	Rac1/CG9149/CG2277/CG2469/CG9186/CG9153/Myo61F
Chr3L	1883396	1885900	1	1	0.24879	FBgn0035287/FBgn0000109/FBgn0262624	CG13937/Aprt/Tmhs
Chr3L	2523735	2526504	1	1	0.271416	FBgn0010905/FBgn0260480	Spn/CG32295
Chr3L	4294308	4298946	1	1	0.216204	FBgn0066365	dyl
Chr3L	4511497	4514102	1	1	0.226309	FBgn0014073	Tie
Chr3L	4836565	4839515	1	1	0.211451	FBgn0035577/FBgn0035578	CG13708/CG13707
Chr3L	5076635	5080948	1	1	0.286864	FBgn0005775/FBgn0035594	Con/CG4597
Chr3L	5144898	5148134	1	1	0.219198	FBgn0263831/FBgn0010747/FBgn0052423	Gen/Srp54k/shep
Chr3L	5466394	5469486	1	1	0.317399	FBgn0085420/FBgn0035607	CG34391/CG4835
Chr3L	5870628	5873336	1	1	0.358966	FBgn0035642/FBgn0035643	CG18586/CG13287
Chr3L	5968400	5972093	1	1	0.248922	FBgn0035656/FBgn0052406	CG10479/CG32406
Chr3L	6052933	6056254	1	1	0.300439	FBgn0035669/FBgn0035670/FBgn0259164	CG6592/CG10472/CG42269
Chr3L	6448734	6452866	1	1	0.255326	FBgn0261801	CG42747
Chr3L	6546484	6549698	1	1	0.243936	FBgn0042185	CG18769
Chr3L	11587783	11591261	1	1	0.247664	FBgn0036177/FBgn0036179/FBgn0036178	CG33268/CG7368/CG14137
Chr3L	12429106	12432317	1	1	0.218668	FBgn0036285/FBgn0000625	toe/eyg
Chr3L	14397517	14403303	1	1	0.277086	FBgn0003459/FBgn0036423	stwl/CG3919
Chr3L	14458683	14468567	1	1	0.29199	FBgn0087007	bbg
Chr3L	14812527	14817280	1	1	0.279341	FBgn0036454	CG17839
Chr3L	15259326	15261870	1	1	0.277274	FBgn0029114/FBgn0036491	Tollo/Best4
Chr3L	15831519	15839660	2	2	0.262444	FBgn0052150/FBgn0264908	CG32150/pHCl
Chr3L	15948306	15964376	2	2	0.497052	FBgn0036545/FBgn0036546/FBgn0036547/FBgn0263599/FBgn0036549/FBgn0000212	GXIVsPLA2/elgi/CG17032/l(3)72Ab/CG10516/brm
Chr3L	17475408	17486169	2	2	0.22805	FBgn0036731/FBgn0036732/FBgn0052185	CG6333/Oatp74D/edin
Chr3L	17919229	17922650	1	1	0.427059	FBgn0036772/FBgn0262792	CG5290/CG43173
Chr3L	18456512	18464976	1	1	0.303828	FBgn0036787/FBgn0028415/FBgn0028416	CG4306/Met75Cb/Met75Ca
Chr3L	18640116	18643919	1	1	0.256904	FBgn0036801	MYPT-75D
Chr3L	22202187	22237402	2	2	0.314306	FBgn0037153	olf413
Chr3R	2229380	2259638	2	2	0.268256	FBgn0037443/FBgn0264495	CG1021/gpp
Chr3R	4715979	4722323	1	1	0.426352	FBgn0262614	pyd
Chr3R	6880359	6884280	1	1	0.278448	FBgn0083950/FBgn0263403	CG34114/CG43449
Chr3R	7762821	7768279	1	1	0.248016	FBgn0037964/FBgn0037963	CG14731/Cad87A
Chr3R	7973375	7977064	1	1	0.2472	FBgn0037993	dpr15
Chr3R	8022008	8027326	1	1	0.200908	FBgn0263404/FBgn0037995/FBgn0037996	CG43450/CG3809/CG4830
Chr3R	8113257	8119590	1	1	0.212089	FBgn0003651	svp
Chr3R	8663958	8667977	1	1	0.307825	FBgn0051345/FBgn0038087	CG31345/beat-Va
Chr3R	9106335	9111396	1	1	0.204686	FBgn0038130/FBgn0038131	CG8630/CG15888
Chr3R	11437995	11441293	1	1	0.241798	FBgn0038350/FBgn0263040	CG18516/CG43335
Chr3R	11635355	11639335	1	1	0.206695	FBgn0026616	alpha-Man-IIb
Chr3R	12367725	12376741	2	2	0.227057	FBgn0259244	CG42342
Chr3R	12612309	12616691	1	1	0.246302	FBgn0063261/FBgn0015230/FBgn0000014	CG31275/Glut3/abd-A
Chr3R	12783882	12788686	1	1	0.30654	FBgn0000015	Abd-B
Chr3R	13328727	13332225	1	1	0.205413	FBgn0261046/FBgn0038515	Dscam3/CG5823
Chr3R	13885805	13891318	1	1	0.205484	FBgn0010389/FBgn0038566	htl/CG14317
Chr3R	14210184	14215351	1	1	0.314955	FBgn0038611/FBgn0038612/FBgn0038613	CG14309/cona/Vha100-4
Chr3R	15321038	15324157	1	1	0.238256	FBgn0260003	Dys
Chr3R	15483514	15486648	1	1	0.274736	FBgn0038725/FBgn0003011	CG6184/ort
Chr3R	16224468	16228554	1	1	0.195321	FBgn0262869	Gfrl
Chr3R	19941091	19948675	2	2	0.256254	FBgn0039151/FBgn0039152	CG13607/Rootletin
Chr3R	20047486	20054205	1	1	0.331631	FBgn0011725/FBgn0026257/FBgn0039169/FBgn0039170/FBgn0039172	twin/cav/Spps/CG13609/Spase22-23
Chr3R	20124607	20127793	1	1	0.252942	FBgn0259685	crb
Chr3R	20181683	20200674	4	3	0.213868	FBgn0039187/FBgn0039188/FBgn0039189/FBgn0039190/FBgn0053339/FBgn0053340/FBgn0039192/FBgn0039193/FBgn0261993/FBgn0261994/FBgn0053341/FBgn0039194/FBgn0039195/FBgn0039196	CG6454/Golgin84/CG18528/CG5762/CG33339/CG33340/CG17784/CG13613/CG42811/CG42812/CG33341/CG13614/CG17782/CG17781
Chr3R	21144992	21175895	5	5	1.50082	FBgn0039325/FBgn0039326/FBgn0045761/FBgn0039328/FBgn0039329/FBgn0028647/FBgn0027376/FBgn0261575/FBgn0004509	CG10560/CG10562/CHKov1/CHKov2/CG10669/CG11902/rha/tobi/Fur1
Chr3R	21305078	21310822	1	1	0.257051	FBgn0039338/FBgn0259991/FBgn0039339	XNP/CG42488/CG5116
Chr3R	21538978	21542534	1	1	0.202172	FBgn0051092	LpR2
Chr3R	21588816	21591559	1	1	0.203714	FBgn0066101/FBgn0039366	LpR1/CG17198
Chr3R	21607977	21611388	1	1	0.222378	FBgn0039370/FBgn0039371	CG4956/CG4960
Chr3R	21729750	21732930	1	1	0.219936	FBgn0051089/FBgn0250757	CG31089/CG42235
Chr3R	21813548	21818744	1	1	0.246998	FBgn0015269	Nf1
Chr3R	21860929	21864408	1	1	0.294092	FBgn0002632/FBgn0002633/FBgn0000591	E(spl)m6-BFM/E(spl)m7-HLH/E(spl)m8-HLH
Chr3R	22014312	22017309	1	1	0.253462	FBgn0039417/FBgn0083966/FBgn0083965/FBgn0039419	CG6073/CG34130/CG34129/CG12290
Chr3R	22116307	22120069	1	1	0.196904	FBgn0039420/FBgn0053970	CG6154/CG33970
Chr3R	22286319	22289127	1	1	0.25696	FBgn0039429/FBgn0039430	CG14238/CG5455
Chr3R	22563115	22566792	1	1	0.285741	FBgn0039453/FBgn0039454/FBgn0261860	CG6403/CG14247/CG42789
Chr3R	22776353	22780011	1	1	0.256936	FBgn0039464	CG6330
Chr3R	22848071	22851411	1	1	0.210412	FBgn0039475/FBgn0039476	CG6277/CG6271
Chr3R	24519044	24522595	1	1	0.196112	FBgn0039594/FBgn0027655	CG9990/htt
Chr3R	25807962	25811915	1	1	0.249029	FBgn0004622/FBgn0039728	Takr99D/CG7896
Chr3R	25979019	25981905	1	1	0.255358	FBgn0039749	CG11498
Chr3R	26039753	26041921	1	1	0.222338	FBgn0000278/FBgn0000279	CecB/CecC
Chr3R	26647320	26650662	1	1	0.196841	FBgn0027598	cindr
Chr3R	26929878	26932162	1	1	0.32315	FBgn0039817/FBgn0039818	CG15553/CG11318
Chr3R	27250347	27254844	1	1	0.218086	FBgn0261988	Gprk2

### Sheet: S9B_PBE_1933
chr	start_pos	stop_pos	total_windows	outlier_windows	Max_Stat	OverlapFbgns	OverlapGenes
ChrX	263438	444163	12	6	0.465354	FBgn0004034/FBgn0000022/FBgn0004170/FBgn0002561/FBgn0011822/FBgn0000137/FBgn0010019/FBgn0052816/FBgn0001337/FBgn0029522/FBgn0052817/FBgn0029524/FBgn0029525/FBgn0023536/FBgn0023537/FBgn0023534/FBgn0004648/FBgn0260400/FBgn0023535/FBgn0024983/FBgn0000108	y/ac/sc/l(1)sc/pcl/ase/Cyp4g1/CG32816/Exp6/CG13373/CG32817/CG3176/CG18273/CG3156/CG17896/CG17778/svr/elav/arg/CG4293/Appl
ChrX	747768	752388	1	1	0.429528	FBgn0040343/FBgn0040892	CG3713/CG14634
ChrX	979934	984236	1	1	0.340936	FBgn0040397	CG3655
ChrX	1283257	1303582	2	2	0.466092	FBgn0052813/FBgn0024985/FBgn0259108	CG32813/CG11448/futsch
ChrX	1581221	1615114	6	2	0.474403	FBgn0024897/FBgn0023531/FBgn0029588/FBgn0023130/FBgn0025378/FBgn0025391	b6/CG32809/CG14798/a6/CG3795/Scgdelta
ChrX	1989445	2043779	6	4	0.415213	FBgn0000382/FBgn0004860/FBgn0004861/FBgn0023507/FBgn0004654/FBgn0013432/FBgn0004655	csw/ph-d/ph-p/CG3835/Pgd/bcn92/wapl
ChrX	6017331	6021564	1	1	0.300239	FBgn0264386	Ca-alpha1T
ChrX	6154654	6158577	1	1	0.303909	FBgn0029853/FBgn0040918	CG3781/schlank
ChrX	6658290	6687525	6	3	0.490065	FBgn0029899/FBgn0029502/FBgn0003390/FBgn0259228	CG14438/COQ7/shf/C3G
ChrX	6777618	6780729	1	1	0.313416	FBgn0263993/FBgn0029922	CG43736/CG14431
ChrX	6836661	6848308	4	2	0.425239	FBgn0029922/FBgn0052732	CG14431/CG32732
ChrX	7391875	7395434	1	1	0.638883	FBgn0262967/FBgn0052719	CG43278/CG32719
ChrX	7699933	7704349	1	1	0.414451	FBgn0052718/FBgn0029962	CG32718/CG1402
ChrX	8358593	8361775	1	1	0.449081	FBgn0014032/FBgn0053223/FBgn0030041	Sptr/CG33223/CG12116
ChrX	8504524	8506669	1	1	0.293961	FBgn0030054/FBgn0004102	Caf1-180/oc
ChrX	8603755	8615165	3	2	0.487965	FBgn0041629/FBgn0030060/FBgn0030061/FBgn0027330/FBgn0030063	Hexo2/CG2004/CG1785/l(1)G0020/CG1789
ChrX	8894673	8898182	1	1	0.389458	FBgn0261549	rdgA
ChrX	8974489	8981730	1	1	0.360651	FBgn0030081/FBgn0030082/FBgn0052707/FBgn0052708/FBgn0052706	CG7246/HP1b/APC4/CG32708/CG32706
ChrX	9671734	9674957	1	1	0.294497	FBgn0020378/FBgn0030151	Sp1/CG1354
ChrX	9689966	9700933	1	1	0.29627	FBgn0052698	CG32698
ChrX	10185797	10187627	1	1	0.324927	FBgn0259170	alpha-Man-I
ChrX	10472726	10476328	1	1	0.497231	FBgn0085443	spri
ChrX	11306662	11308418	1	1	0.344575	FBgn0030297/FBgn0045502	Gr10b/Gr10a
ChrX	13227731	13229390	1	1	0.302701	FBgn0040309/FBgn0010198	Jafrac1/RpS15Aa
ChrX	13655126	13659797	1	1	0.504189	FBgn0004047/FBgn0003218	Yp3/rdgB
ChrX	14745503	14748943	1	1	0.301168	FBgn0030588/FBgn0030589	CG9521/CG9519
ChrX	15344964	15348924	1	1	0.970094	FBgn0014455/FBgn0030638	Ahcy13/CG11655
ChrX	17042615	17066219	5	3	0.728198	FBgn0002590/FBgn0260747/FBgn0016080/FBgn0028974/FBgn0000163	RpS5a/CG5010/xmas-1/xmas-2/baz
ChrX	17803983	17806855	1	1	0.296327	FBgn0027605/FBgn0030884	Vps4/CG6847
ChrX	18578157	18582107	1	1	0.518668	FBgn0030947/FBgn0004959	CG6696/phm
ChrX	19245249	19246956	1	1	0.357093	FBgn0086778/FBgn0031016	gfA/kek5
ChrX	20897604	20900265	1	1	0.324769	FBgn0031143/FBgn0031144	CG1532/CG1529
Chr2L	142246	176467	2	2	0.24441	FBgn0051974/FBgn0031224/FBgn0259818/FBgn0031227/FBgn0031228/FBgn0031229/FBgn0053635/FBgn0016977	CG31974/CG11454/CG42399/CG3709/CG11455/CG3436/CG33635/spen
Chr2L	613132	617234	1	1	0.271078	FBgn0031270/FBgn0040106	CG13689/lectin-21Cb
Chr2L	1163138	1167262	1	1	0.263298	FBgn0031313/FBgn0031314/FBgn0031315/FBgn0024314	CG5080/CG4785/CG14341/Plap
Chr2L	1598488	1601232	1	1	0.196971	FBgn0051935/FBgn0261509	CG31935/haf
Chr2L	1709541	1713015	1	1	0.19282	FBgn0031356/FBgn0031357/FBgn0086698	CG17660/mRpL48/frtz
Chr2L	2153569	2159940	1	1	0.253455	FBgn0031392/FBgn0031393/FBgn0000097	AIF/CG15382/aop
Chr2L	2234146	2239286	1	1	0.189695	FBgn0262126/FBgn0051679/FBgn0052463	gho/Tengl3/Tengl2
Chr2L	2573418	2577649	1	1	0.379283	FBgn0041337/FBgn0026778/FBgn0085343/FBgn0031434/FBgn0031435	Cyp309a2/Rad1/CG34314/insv/CG9883
Chr2L	4409864	4412939	1	1	0.292185	FBgn0031602/FBgn0262357/FBgn0085206	CG15431/CG43055/CG34177
Chr2L	4428918	4431712	1	1	0.241562	FBgn0262357/FBgn0085206	CG43055/CG34177
Chr2L	5165821	5167633	1	1	0.194897	FBgn0261836	Msp-300
Chr2L	5571174	5573705	1	1	0.226439	FBgn0020429/FBgn0031722	GluRIIB/CG14011
Chr2L	6858231	6862880	1	1	0.275121	FBgn0086451/FBgn0031865	l(2)k09022/Nha1
Chr2L	7201546	7204612	1	1	0.20474	FBgn0031896/FBgn0031897	CG4502/CG13784
Chr2L	7272210	7275864	1	1	0.27085	FBgn0051909/FBgn0010453	CG31909/Wnt4
Chr2L	7582880	7593037	4	2	0.269448	FBgn0083141/FBgn0031925	Spn28B/Cyp4d21
Chr2L	7677790	7680244	1	1	0.22269	FBgn0264087/FBgn0040299	Slob/Myo28B1
Chr2L	8618960	8622199	1	1	0.211595	FBgn0011259	Sema-1a
Chr2L	8686057	8689834	1	1	0.22194	FBgn0032059/FBgn0260861/FBgn0004914	PrBP/Trs23/Hnf4
Chr2L	8784640	8787803	1	1	0.210223	FBgn0261627/FBgn0029123	CG42710/SoxN
Chr2L	10227381	10232940	1	1	0.190404	FBgn0032196/FBgn0032197/FBgn0032198	CG5708/CG5694/eEF1delta
Chr2L	10360757	10364546	1	1	0.242767	FBgn0027568/FBgn0003087/FBgn0032230	Cand1/pim/lft
Chr2L	10567800	10577451	3	2	0.26536	FBgn0032268/FBgn0032269	CG6138/w-cup
Chr2L	12099413	12103774	1	1	0.204721	FBgn0032409/FBgn0029137/FBgn0027081	Ced-12/Patsas/Aats-thr
Chr2L	12193860	12196324	1	1	0.273101	FBgn0032422/FBgn0000114	atilla/aret
Chr2L	12506354	12508728	1	1	0.39901	FBgn0259176	bun
Chr2L	12584538	12587287	1	1	0.224937	FBgn0259176/FBgn0085424	bun/nub
Chr2L	12815476	12819887	1	1	0.31325	FBgn0032457/FBgn0015399	CG15483/kek1
Chr2L	14628309	14631127	1	1	0.217858	FBgn0000056/FBgn0003016	Adhr/osp
Chr2L	14801255	14814133	2	2	0.409957	FBgn0028866/FBgn0250834/FBgn0053309/FBgn0261568	CG18420/CG33308/CG33309/CG42682
Chr2L	15199955	15207126	2	2	0.199022	FBgn0028888/FBgn0259965/FBgn0262875	CG4168/Sfp35C/CG43230
Chr2L	15619330	15623099	1	1	0.286881	FBgn0028947/FBgn0028946	CG11865/Or35a
Chr2L	15831213	15835071	1	1	0.262771	FBgn0262150/FBgn0028900	CG42876/CG18518
Chr2L	16443747	16447271	1	1	0.217116	FBgn0028523/FBgn0020416/FBgn0020415	CG5888/Idgf1/Idgf2
Chr2L	16642953	16646029	1	1	0.22511	FBgn0259735	CG42389
Chr2L	16932934	16936415	1	1	0.223539	FBgn0261671/FBgn0262355	tweek/CG43053
Chr2L	16991495	17011087	5	2	0.255656	FBgn0053179/FBgn0032624	beat-IIIb/CG6304
Chr2L	17144250	17155960	1	1	0.197965	FBgn0265607	beat-IIIa
Chr2L	17263269	17267321	1	1	0.200858	FBgn0032629/FBgn0032631	beat-IIIc/CG15140
Chr2L	17559043	17563992	1	1	0.247418	FBgn0032650/FBgn0032651	CG7094/Oli
Chr2L	17727862	17733571	1	1	0.25126	FBgn0015609	CadN
Chr2L	18677632	18684692	1	1	0.187202	FBgn0015553/FBgn0086909/FBgn0005617	tos/CG31751/msl-1
Chr2L	21580946	21596911	1	1	0.301642	FBgn0016919/FBgn0032955	nompB/CG2201
Chr2L	22637297	22656700	1	1	0.189751	FBgn0058006/FBgn0058439	CG40006/CG40439
Chr2R	4578457	4583668	1	1	0.352715	FBgn0263120/FBgn0001285/FBgn0033320	Acsl/Jon44E/CG8586
Chr2R	6311751	6315552	1	1	0.279648	FBgn0053474/FBgn0033520/FBgn0033521/FBgn0262114	CG33474/Prx2540-1/CG12896/RanBPM
Chr2R	6535389	6538943	1	1	0.272626	FBgn0033540/FBgn0033541/FBgn0024836	Elp2/CG12934/stan
Chr2R	6666984	6670763	1	1	0.305248	FBgn0053144/FBgn0265345	CG33144/CG44299
Chr2R	8012936	8098305	15	11	1.05799	FBgn0086677/FBgn0033683/FBgn0026176/FBgn0027495/FBgn0033685/FBgn0027504/FBgn0033686/FBgn0033687/FBgn0033688/FBgn0040759/FBgn0085261/FBgn0023167/FBgn0014184/FBgn0010621/FBgn0033690/FBgn0033691/FBgn0033692/FBgn0000426/FBgn0033693/FBgn0053964/FBgn0025454/FBgn0033696/FBgn0033697/FBgn0033698/FBgn0033699/FBgn0020377	jeb/CG18343/skpB/CG8378/CG13178/CG8878/Hen1/CG8407/Prp8/CG13177/CG34232/SmD3/Oda/Cct5/EndoG/CG8860/wash/SmF/CG13175/CG33964/Cyp6g1/Cyp6g2/Cyp6t3/CG8858/RpS11/Sr-CII
Chr2R	9084576	9088464	1	1	0.729854	FBgn0033802/FBgn0053182/FBgn0027079	CG17724/Kdm4B/Aats-val
Chr2R	9942274	9953814	2	2	0.374465	FBgn0002643/FBgn0040752	mam/Prosap
Chr2R	10012846	10015922	1	1	0.531616	FBgn0040752	Prosap
Chr2R	10056752	10126806	12	4	0.352242	FBgn0033905/FBgn0033906/FBgn0033907/FBgn0000289/FBgn0050069/FBgn0033911/FBgn0005613/FBgn0033912/FBgn0033913/FBgn0261276/FBgn0033915	CG18324/CG8331/mRpS16/cg/CG30069/VGAT/Sox15/RpS23/CG8468/opa1-like/CG8485
Chr2R	10243248	10259151	3	3	0.372321	FBgn0033924/FBgn0033925/FBgn0033926/FBgn0033928/FBgn0033929/FBgn0085213/FBgn0085471/FBgn0085472/FBgn0085473/FBgn0050067/FBgn0050073/FBgn0050072	CG8613/CG8617/Arc1/Arc2/Tfb1/CG34184/CG34442/CG34443/CG34444/Obp50a/Obp50b/Obp50c
Chr2R	10313789	10320072	2	2	0.350477	FBgn0033936/FBgn0013725/FBgn0261613	CG17386/phyl/Oaz
Chr2R	10333606	10350072	5	2	0.298504	FBgn0261613	Oaz
Chr2R	10577110	10580174	1	1	0.304142	FBgn0020269	mspo
Chr2R	10796940	10800528	1	1	0.285134	FBgn0027596	CG10249
Chr2R	11426017	11432933	1	1	0.292427	FBgn0050467/FBgn0034027/FBgn0022097/FBgn0034029/FBgn0034030	CG30467/CG8187/Vha36-1/eIF2B-gamma/CG8192
Chr2R	12985810	12988531	1	1	0.417052	FBgn0010226/FBgn0050456	GstS1/CG30456
Chr2R	13055364	13058141	1	1	0.324456	FBgn0034204/FBgn0034205	CG10953/CG10950
Chr2R	13980102	13985439	1	1	0.27891	FBgn0085415/FBgn0034299/FBgn0034300	CG34386/CG5757/CG5098
Chr2R	14331980	14335928	1	1	0.268758	FBgn0261477/FBgn0261119/FBgn0050120/FBgn0034350	slim/Prp19/CG30120/CG5189
Chr2R	14370576	14383470	2	2	0.346763	FBgn0028496	CG30116
Chr2R	15027067	15030957	1	1	0.29236	FBgn0034419/FBgn0000578	CG15111/ena
Chr2R	16958800	16961857	1	1	0.279803	FBgn0034583/FBgn0003748	CG10527/Treh
Chr3L	965576	969126	1	1	0.275049	FBgn0264574	Glut1
Chr3L	1348002	1352058	1	1	0.444895	FBgn0003138/FBgn0029514	Ptp61F/312
Chr3L	1644988	1648467	1	1	0.242851	FBgn0025725/FBgn0035248/FBgn0035249/FBgn0013755	alphaCop/CG13919/CG17249/Bro
Chr3L	2649382	2652302	1	1	0.278548	FBgn0035360/FBgn0027082/FBgn0259200/FBgn0259199	CG1246/Aats-pro/CG42304/CG42303
Chr3L	3155799	3172041	2	2	0.390484	FBgn0263108/FBgn0035404/FBgn0035405/FBgn0024194/FBgn0035407/FBgn0052280/FBgn0052281/FBgn0052278/FBgn0035409	BtbVII/CG12079/pfk/rasp/CG14962/CG32280/CG32281/CG32278/CG14963
Chr3L	3275006	3280747	2	2	0.278962	FBgn0035428/FBgn0035429	CG14960/CG12017
Chr3L	3691497	3695061	1	1	0.279781	FBgn0262544/FBgn0262535	CG43098/CG43089
Chr3L	4291118	4294307	1	1	0.2347	FBgn0041630/FBgn0035528/FBgn0035529/FBgn0066365	Hexo1/CG15012/CG1319/dyl
Chr3L	4314179	4317058	1	1	0.356152	FBgn0052251	Claspin
Chr3L	4489431	4492833	1	1	0.25051	FBgn0035553/FBgn0035554	CG13722/CG13721
Chr3L	4532621	4535931	1	1	0.263413	FBgn0014073/FBgn0035557	Tie/CG11353
Chr3L	4558561	4570232	4	2	0.269736	FBgn0260657	CG42540
Chr3L	4741967	4745470	1	1	0.335223	FBgn0035574	RhoGEF64C
Chr3L	4885003	4890210	1	1	0.272698	FBgn0035581	CG17150
Chr3L	5189585	5193077	1	1	0.315063	FBgn0052423	shep
Chr3L	5420691	5423264	1	1	0.242549	FBgn0035604/FBgn0085420	Ir64a/CG34391
Chr3L	5503479	5526843	8	3	0.31905	FBgn0085371/FBgn0035610/FBgn0035611	CG34342/Lkr/CG13285
Chr3L	5720136	5734035	4	2	0.359803	FBgn0085447	sif
Chr3L	5824245	5841766	4	2	0.259234	FBgn0003984/FBgn0035641	vn/CG5568
Chr3L	5873337	5892060	6	3	0.439116	FBgn0035642/FBgn0035643/FBgn0035644/FBgn0035645	CG18586/CG13287/Pole2/CG5592
Chr3L	6144581	6149273	1	1	0.282478	FBgn0020645/FBgn0020765/FBgn0035685	Lcp65Aa/Acp65Aa/CG13297
Chr3L	6256756	6259645	1	1	0.276445	FBgn0001258/FBgn0262787	ImpL3/CG43168
Chr3L	12404389	12408133	1	1	0.249517	FBgn0052103/FBgn0020655	CG32103/ArfGAP1
Chr3L	15450186	15458220	2	2	0.339717	FBgn0036495/FBgn0036496	CG33259/CG7804
Chr3L	18296729	18299634	1	1	0.331672	FBgn0015946/FBgn0011706	grim/rpr
Chr3L	18804073	18809166	1	1	0.254025	FBgn0036814	CG14073
Chr3L	18969473	18974940	1	1	0.241839	FBgn0036834/FBgn0036835	CG6836/CG14075
Chr3R	3287484	3305900	2	2	0.29364	FBgn0037503/FBgn0037504/FBgn0015569	CG14598/CG1142/alpha-Est10
Chr3R	7655086	7660143	1	1	0.181758	FBgn0037956	CG6959
Chr3R	7733822	7757685	5	3	0.239847	FBgn0037963/FBgn0037964	Cad87A/CG14731
Chr3R	7832515	7843157	1	1	0.234809	FBgn0037976/FBgn0037978/FBgn0037979/FBgn0037980/FBgn0037981	Tk/KLHL18/CG3532/CG3313/Spt3
Chr3R	8022008	8027326	1	1	0.196496	FBgn0263404/FBgn0037995/FBgn0037996	CG43450/CG3809/CG4830
Chr3R	8071889	8077262	1	1	0.207993	FBgn0038007/FBgn0038008	Cyp313a3/CG3942
Chr3R	8125135	8130512	1	1	0.161948	FBgn0003651/FBgn0038011	svp/CG4066
Chr3R	8276870	8289622	1	1	0.207915	FBgn0038054/FBgn0038053/FBgn0038055/FBgn0038056/FBgn0038057/FBgn0038058	CG5509/CG18549/trus/CG5961/CG12267/CG5608
Chr3R	8378696	8382386	1	1	0.201477	FBgn0038063	Octbeta2R
Chr3R	8414814	8418976	1	1	0.160472	FBgn0038063	Octbeta2R
Chr3R	8720289	8723610	1	1	0.160484	FBgn0038089/FBgn0038090	d-cup/CG10909
Chr3R	9645374	9649053	1	1	0.179548	FBgn0259733/FBgn0002862	tal-AA/Mst87F
Chr3R	10338527	10343682	1	1	0.343598	FBgn0038235/FBgn0085302/FBgn0038237	CG8461/CG34273/Pde6
Chr3R	10388111	10405124	5	3	0.410518	FBgn0038240/FBgn0038241/FBgn0038242/FBgn0051313/FBgn0038243/FBgn0004629/FBgn0038244/FBgn0264903/FBgn0020299	CG14851/CG8087/CG14852/CG31313/CG8066/Cys/CG7987/CG44094/stumps
Chr3R	10633092	10636808	1	1	0.183354	FBgn0264754	btsz
Chr3R	10708516	10718927	1	1	0.240632	FBgn0038269/FBgn0067628/FBgn0067629/FBgn0004597/FBgn0038271/FBgn0038272	Rrp6/CG33331/CG33332/CycC/CG3731/CG7265
Chr3R	11527641	11531010	1	1	0.27327	FBgn0038353/FBgn0038354	CG5399/CG5404
Chr3R	12567180	12570737	1	1	0.179009	FBgn0003944/FBgn0063261	Ubx/CG31275
Chr3R	12641216	12645584	1	1	0.197641	FBgn0000014	abd-A
Chr3R	12717985	12721799	1	1	0.176819	FBgn0000014/FBgn0000015	abd-A/Abd-B
Chr3R	12743931	12746780	1	1	0.192978	FBgn0000014/FBgn0000015	abd-A/Abd-B
Chr3R	12769142	12774026	1	1	0.264256	FBgn0000015	Abd-B
Chr3R	13042743	13046272	1	1	0.182202	FBgn0038492/FBgn0051262	Mur89F/CG31262
Chr3R	13161147	13164370	1	1	0.190527	FBgn0038498	beat-IIa
Chr3R	13192358	13195637	1	1	0.269032	FBgn0038498/FBgn0038499	beat-IIa/Brf
Chr3R	13533337	13537895	1	1	0.182957	FBgn0261885	osa
Chr3R	13738610	13741419	1	1	0.221342	FBgn0263399/FBgn0053547	CG43445/Rim
Chr3R	14066674	14072870	1	1	0.16461	FBgn0038588/FBgn0020238	CG7156/14-3-3epsilon
Chr3R	16694913	16697840	1	1	0.160335	FBgn0038837/FBgn0028396/FBgn0044812	CG3822/TotA/TotC
Chr3R	17906941	17909038	1	1	0.245608	FBgn0038929	CG13408
Chr3R	17952448	17955305	1	1	0.163655	FBgn0259736	CG42390
Chr3R	18027613	18032529	1	1	0.167596	FBgn0051163/FBgn0038934	SKIP/Gld2
Chr3R	18147493	18150657	1	1	0.177109	FBgn0263117/FBgn0038941	CG34377/CG7080
Chr3R	18387124	18390463	1	1	0.175845	FBgn0038986/FBgn0053110	CG5278/CG33110
Chr3R	20881184	20885447	1	1	0.16823	FBgn0051111/FBgn0085378	CG31111/CG34349
Chr3R	21682563	21685684	1	1	0.231581	FBgn0039380	CG5890
Chr3R	22003086	22006319	1	1	0.286749	FBgn0051323	CG31323
Chr3R	22843894	22848070	1	1	0.197426	FBgn0039472/FBgn0039473/FBgn0039474/FBgn0039475	CG17192/CG17191/CG6283/CG6277
Chr3R	24368476	24373264	1	1	0.196226	FBgn0039588/FBgn0000659	CG12413/fkh
Chr3R	24672717	24675729	1	1	0.183309	FBgn0264324	spg
Chr3R	25465890	25469257	1	1	0.198204	FBgn0015129	DopR2
Chr3R	26312128	26314907	1	1	0.16551	FBgn0039776/FBgn0039777/FBgn0039778	PH4alphaEFB/Jon99Fii/Jon99Fi
Chr3R	26331872	26333929	1	1	0.305778	FBgn0039782/FBgn0054041	CG15539/CG34041
Chr3R	26519367	26527940	2	2	0.169303	FBgn0039796/FBgn0000274/FBgn0051010	CG12069/Pka-C2/CG31010
Chr3R	26571502	26574438	1	1	0.205597	FBgn0039801/FBgn0004606	Npc2h/zfh1
Chr3R	26734453	26738271	1	1	0.161989	FBgn0053483/FBgn0020912	CG33483/Ptx1
Chr3R	27788273	27810928	2	2	0.310719	FBgn0039886/FBgn0011224	CG2003/heph
