## Supplementary material for "Genomes from 25 historical *Drosophila melanogaster* specimens illuminate adaptive and demographic changes across more than 200 years of evolution": Table S10

### Sheet: S10_Summary
Table S10. Gene Ontology (GO) Enrichment based on PBE Outlier Regions
Tab A: Gene ontology enrichment for the 1800s-focused PBE outliers.
Tab B: Gene ontology enrichment for the 1900s-focused PBE outliers.
For each GO category, the total number of genes in the analyzed regions is given, along with the number of outlier regions associated with these genes, and the identities of these outlier-overlapping genes.
A permutation P value is also given for each GO category, which does not attempt to correct for the number of GO categories tested.

### Sheet: S10A_GO_1800s
Category	Ontology	Description	Outlier_Regions	Total_Windows_Tested	Raw_P_Value	Genes_Within_Outlier_Regions
GO.0000301	biological	retrograde transport vesicle recycling within Golgi	1	1	0.008	Golgin84
GO:0001819	biological	positive regulation of cytokine production	1	1	0.006	Sting
GO:0001895	biological	retina homeostasis	4	17	0.008	PIP82,rdgA,Arr1,crb
GO:0003381	biological	epithelial cell morphogenesis involved in gastrulation	5	12	0	sqh,Rok,Traf4,RhoGEF2,Gprk2
GO:0003382	biological	epithelial cell morphogenesis	7	33	0	sqh,Rok,Traf4,RhoGEF2,dyl,crb,Gprk2
GO:0003383	biological	apical constriction	7	26	0	sqh,Rok,Traf4,RhoGEF2,dyl,crb,Gprk2
GO:0003384	biological	apical constriction involved in gastrulation	5	12	0	sqh,Rok,Traf4,RhoGEF2,Gprk2
GO:0004806	molecular	triglyceride lipase activity	6	64	0	CG1986,CG6847,CG31871,sturkopf,CG31089,CG6277,CG6271
GO:0005080	molecular	protein kinase C binding	2	6	0.004	ref(2)P,crb
GO:0005338	molecular	nucleotide-sugar transmembrane transporter activity	2	7	0.003	Ugalt,Efr
GO:0005456	molecular	CMP-N-acetylneuraminate transmembrane transporter activity	2	4	0	Ugalt,Efr
GO:0005461	molecular	UDP-glucuronic acid transmembrane transporter activity	2	7	0	Ugalt,Efr
GO:0005464	molecular	UDP-xylose transmembrane transporter activity	2	6	0.001	Ugalt,Efr
GO:0005683	cellular	U7 snRNP	1	1	0.006	Lsm11
GO:0005687	cellular	U4 snRNP	2	6	0.009	SNRPG,SmD3
GO:0005826	cellular	actomyosin contractile ring	2	6	0.007	sqh,RhoGEF2
GO:0006167	biological	AMP biosynthetic process	2	6	0.008	Aprt,Adk1
GO:0006612	biological	protein targeting to membrane	4	51	0.008	Srp54k,CG6454,CG17198,CG4956
GO:0006897	biological	endocytosis	16	222	0.003	csw,dx,mgl,stg1,Syt1,NimC4,Arr1,ninaD,CG31741,EcR,Amph,O-fut1,Rac1,pyd,LpR2,LpR1,cindr,Gprk2
GO:0006898	biological	receptor-mediated endocytosis	7	60	0.003	mgl,stg1,Syt1,Arr1,LpR1,cindr,Gprk2
GO:0006911	biological	phagocytosis, engulfment	4	19	0	csw,NimC4,EcR,Rac1
GO:0007270	biological	neuron-neuron synaptic transmission	2	5	0.005	fusl,svp
GO:0008360	biological	regulation of cell shape	8	60	0.001	nullo,Rok,RhoGEF2,mwh,Rac1,dyl,pyd,htl
GO:0008645	biological	hexose transport	3	18	0.005	Ugalt,Glut3,CG6454
GO:0010324	biological	membrane invagination	5	25	0	csw,nullo,NimC4,EcR,Rac1
GO:0015165	molecular	pyrimidine nucleotide-sugar transmembrane transporter activity	2	7	0.003	Ugalt,Efr
GO:0015749	biological	monosaccharide transport	3	19	0.007	Ugalt,Glut3,CG6454
GO:0015780	biological	nucleotide-sugar transport	2	8	0.004	Ugalt,Efr
GO:0015782	biological	CMP-N-acetylneuraminate transmembrane transport	2	3	0	Ugalt,Efr
GO:0015787	biological	UDP-glucuronic acid transport	2	6	0	Ugalt,Efr
GO:0015790	biological	UDP-xylose transport	2	5	0.001	Ugalt,Efr
GO:0015932	molecular	nucleobase-containing compound transmembrane transporter activity	3	22	0.009	Ugalt,Efr,CG8026
GO:0016028	cellular	rhabdomere	5	66	0.005	PIP82,Arr1,Galphaq,Rac1,crb
GO:0016050	biological	vesicle organization	7	103	0.007	Sec22,Syx4,B-H2,B-H1,Syt1,ref(2)P,Rab32,CG6454
GO:0016298	molecular	lipase activity	9	119	0	CG1986,CG6847,Hydr2,CG31871,Galphaq,sturkopf,GXIVsPLA2,CG31089,CG6277,CG6271
GO:0016476	biological	regulation of embryonic cell shape	4	30	0.007	RhoGEF2,Rac1,dyl,pyd
GO:0016717	molecular	oxidoreductase activity, acting on paired donors, with oxidation of a pair of donors resulting in the reduction of molecular oxygen to two molecules of water	2	8	0.009	ifc,CG8630
GO:0019001	molecular	guanyl nucleotide binding	15	243	0.002	eIF2Bbeta,CG1354,CG43658,CG9098,Rab32,Sting,Galphaq,CG5522,RhoGEF2,CG42260,Rac1,Srp54k,htl,CG18528,CG5116
GO:0022604	biological	regulation of cell morphogenesis	8	76	0.003	nullo,Rok,RhoGEF2,mwh,Rac1,dyl,pyd,htl
GO:0030048	biological	actin filament-based movement	8	40	0	sqh,Rok,Traf4,RhoGEF2,Myo61F,dyl,crb,Gprk2
GO:0030054	cellular	cell junction	30	419	0.005	futsch,Syx4,sqh,nullo,nAChRalpha3,Nrg,Rok,X11L,shakB,stg1,Syt1,fusl,Liprin-alpha,Bsg,nAChRalpha5,CadN,Rab32,Prosalpha7,Git,Amph,ASPP,Spn,Con,bbg,pHCl-1,pyd,htl,Dys,ort,crb
GO:0030229	molecular	very-low-density lipoprotein particle receptor activity	2	2	0.009	LpR2,LpR1
GO:0030551	molecular	cyclic nucleotide binding	3	4	0	bves,Sting,CG42260
GO:0030705	biological	cytoskeleton-dependent intracellular transport	8	84	0.002	futsch,Unc-76,sqh,Liprin-alpha,IFT46,klar,Myo61F,htt
GO:0030863	cellular	cortical cytoskeleton	4	26	0.009	sqh,Bsg,Git,RhoGEF2
GO:0031338	biological	regulation of vesicle fusion	2	5	0.009	Syt1,CG6454
GO:0031340	biological	positive regulation of vesicle fusion	2	3	0.004	Syt1,CG6454
GO:0032479	biological	regulation of type I interferon production	1	1	0.006	Sting
GO:0032481	biological	positive regulation of type I interferon production	1	1	0.006	Sting
GO:0032561	molecular	guanyl ribonucleotide binding	14	238	0.009	eIF2Bbeta,CG1354,CG43658,CG9098,Rab32,Sting,CG5522,RhoGEF2,CG42260,Rac1,Srp54k,htl,CG18528,CG5116
GO:0032606	biological	type I interferon production	1	1	0.006	Sting
GO:0035190	biological	syncytial nuclear migration	2	7	0.004	sqh,Rok
GO:0035191	biological	nuclear axial expansion	2	3	0.001	sqh,Rok
GO:0035438	molecular	cyclic-di-GMP binding	1	2	0.006	Sting
GO:0036065	biological	fucosylation	2	9	0.005	Efr,O-fut1
GO:0036066	biological	protein O-linked fucosylation	2	5	0	Efr,O-fut1
GO:0036094	molecular	small molecule binding	41	1097	0.005	Spg7,eIF2Bbeta,CG3556,l(1)G0020,CG1354,CG12398,Eo,Rok,CG8915,CG43658,Gss2,RunxA,bves,l(1)G0196,CG43055,Gpdh1,eIF4A,CG9098,Cpr,CG4701,CG5790,dnt,EcR,Rab32,Marc,Sting,CCT5,Galphaq,CysRS-m,CG5522,RhoGEF2,CG42260,Rac1,Myo61F,Aprt,Tie,Srp54k,Brr2,brm,AOX4,Glut3,htl,CG18528,XNP,CG5116,osy,snu,Gprk2
GO:0043101	biological	purine-containing compound salvage	2	4	0.003	Aprt,Adk1
GO:0045494	biological	photoreceptor cell maintenance	4	17	0.007	PIP82,rdgA,Arr1,crb
GO:0046680	biological	response to DDT	3	13	0.005	Cyp6v1,Cyp6w1,Cyp12d1-p
GO:0046866	biological	tetraterpenoid transport	1	1	0.008	ninaD
GO:0046867	biological	carotenoid transport	1	2	0.008	ninaD
GO:0051234	biological	establishment of localization	64	1964	0.006	Sec22,futsch,Unc-76,csw,Ugalt,Syx4,CG3556,Efr,sqh,dx,nAChRalpha3,CG33181,mgl,MFS10,sbm,Rok,X11L,shakB,stg1,IA-2,Syt1,Tsp26A,ppk7,homer,Liprin-alpha,CG13796,CG31904,Vha100-5,NimC4,nAChRalpha5,CG4701,Arr1,ninaD,CG31741,IFT46,CG10337,EcR,Rab32,CG8026,Git,Amph,O-fut1,eIF3m,Nnf1a,CG42260,Ir60b,klar,Glut1,Rac1,Myo61F,Srp54k,CG42269,MCU,Best4,pHCl-1,GXIVsPLA2,Oatp74D,pyd,Glut3,Vha100-4,Dys,ort,Spase22-2…
GO:0051410	biological	detoxification of nitrogen compound	1	1	0.006	Marc
GO:0051668	biological	localization within membrane	11	199	0.009	X11L,stg1,Tsp26A,Bsg,CG4701,Herc4,Srp54k,CG6454,Fur1,CG17198,CG4956
GO:0052689	molecular	carboxylic ester hydrolase activity	8	147	0.004	CG1986,CG6847,Hydr2,CG31871,sturkopf,GXIVsPLA2,CG31089,CG6277,CG6271
GO:0061024	biological	membrane organization	14	262	0.006	Sec22,csw,Spg7,Syx4,nullo,Syt1,fusl,NimC4,EcR,klar,Rac1,crb,CG6454,Fur1
GO:0061507	molecular	cyclic-GMP-AMP binding	1	1	0.006	Sting
GO:0070252	biological	actin-mediated cell contraction	7	26	0	sqh,Rok,Traf4,RhoGEF2,dyl,crb,Gprk2
GO:0070458	biological	cellular detoxification of nitrogen compound	1	1	0.006	Marc
GO:0070938	cellular	contractile ring	4	20	0.003	sqh,ifc,RhoGEF2,Spn
GO:0071209	molecular	U7 snRNA binding	1	1	0.006	Lsm11
GO:0090481	biological	pyrimidine nucleotide-sugar transmembrane transport	2	8	0.004	Ugalt,Efr
GO:0099024	biological	plasma membrane invagination	5	25	0	csw,nullo,NimC4,EcR,Rac1
GO:0099738	cellular	cell cortex region	9	70	0.007	sqh,PIP82,Rok,Traf4,Bsg,Git,RhoGEF2,Spn,cindr
GO:0106036	biological	assembly of apicomedial cortex actomyosin	2	4	0.001	Rok,crb
GO:1903958	cellular	nitric-oxide synthase complex	1	1	0.006	Marc

### Sheet: S10B_GO_1933
Category	Ontology	Description	Outlier_Regions	Total_Windows_Tested	Raw_P_Value	Genes_Within_Outlier_Regions
GO.0000001	biological	mitochondrion.inheritance	2	5	0.004	Pink1.EndoG
GO:0000462	biological	maturation of SSU-rRNA from tricistronic rRNA transcript (SSU-rRNA, 5.8S rRNA, LSU-rRNA)	3	31	0.009	CG7246,CG32708,CG32706,l(2)k09022,CG8461
GO:0000469	biological	cleavage involved in rRNA processing	3	23	0.001	CG32708,CG32706,CG8461,Rrp6
GO:0001676	biological	long-chain fatty acid metabolic process	4	27	0.001	Acsl,CG5568,CG18586,CG4830
GO:0002065	biological	columnar/cuboidal epithelial cell differentiation	4	17	0.007	sc,phyl,Abd-B,fkh
GO:0002181	biological	cytoplasmic translation	7	265	0.005	Pink1,RpS15Aa,RpS5a,RpS11,RpS23,eIF2Bgamma,Dph2
GO:0004467	molecular	long-chain fatty acid-CoA ligase activity	4	27	0	Acsl,CG5568,CG18586,CG4830
GO:0004616	molecular	phosphogluconate dehydrogenase (decarboxylating) activity	1	1	0.003	Pgd
GO:0005068	molecular	transmembrane receptor protein tyrosine kinase adaptor activity	2	8	0.008	csw,stumps
GO:0005085	molecular	guanyl-nucleotide exchange factor activity	9	110	0.003	C3G,spri,Trs23,eEF1delta,eIF2Bgamma,RhoGEF64C,sif,spg,ca
GO:0005096	molecular	GTPase activator activity	12	210	0.003	C3G,spri,Rab3GAP1,Trs23,eEF1delta,eIF2Bgamma,RhoGEF64C,sif,ArfGAP1,CG42390,spg,ca
GO:0005280	molecular	hydrogen:amino acid symporter activity	1	1	0.006	VGAT
GO:0005506	molecular	iron ion binding	9	148	0.002	Cyp4g1,phm,Cyp309a2,Cyp4d21,Cyp6g1,Cyp6g2,Cyp6t3,CG9674,Cyp313a3,PH4alphaEFB,PH4alphaSG1,CG15539
GO:0006082	biological	organic acid metabolic process	16	366	0	y,D2hgdh,Pgd,Fum2,Ahcy,phm,ThrRS,Acsl,ValRS,ProRS-m,CG5568,CG18586,Ldh,CG9674,CG4830,sit,CG33110,CG7834
GO:0006399	biological	tRNA metabolic process	7	136	0.005	CG3709,ThrRS,Elp2,ValRS,ProRS-m,CG32281,Rrp6
GO:0006412	biological	translation	17	450	0.006	Pink1,CG1789,RpS15Aa,RpS5a,mRpL48,eEF1delta,ThrRS,bru1,RpS11,ValRS,mRpS16,RpS23,eIF2Bgamma,CG9166,ProRS-m,Dph2,mIF2,heph
GO:0006518	biological	peptide metabolic process	22	574	0.004	ac,Pink1,CG1789,RpS15Aa,RpS5a,mRpL48,eEF1delta,ThrRS,bru1,nub,RpS11,ValRS,mRpS16,RpS23,eIF2Bgamma,GstS1,CG9166,ProRS-m,rasp,Dph2,Fur1,mIF2,heph
GO:0006629	biological	lipid metabolic process	21	531	0.002	schlank,xit,rdgA,Yp3,rdgB,CG6847,phm,Hnf4,CG2201,Acsl,Cyp6t3,CG15111,CG5568,CG18586,Tk,CG4830,CG3942,CG5608,CG33331,sit,CG33110,CG17192,CG17191,CG6283,CG6277,CG7834,CG7789
GO:0006637	biological	acyl-CoA metabolic process	5	54	0.002	Acsl,CG34342,CG5568,CG18586,CG4830
GO:0006644	biological	phospholipid metabolic process	9	165	0.005	rdgA,rdgB,CG2201,Acsl,CG15111,CG3942,CG5608,CG33331,CG7789
GO:0006650	biological	glycerophospholipid metabolic process	9	120	0.002	rdgA,rdgB,CG2201,Acsl,CG15111,CG3942,CG5608,CG33331,CG7789
GO:0006655	biological	phosphatidylglycerol biosynthetic process	2	5	0.003	Acsl,CG33331
GO:0007088	biological	regulation of mitosis	5	60	0.008	ase,APC4,Asciz,14-3-3epsilon,Bub3
GO:0007299	biological	ovarian follicle cell-cell adhesion	2	6	0.009	baz,RanBPM
GO:0008610	biological	lipid biosynthetic process	12	259	0.006	schlank,rdgA,phm,CG2201,Acsl,Cyp6t3,CG5568,CG4830,CG5608,CG33331,sit,CG33110,CG7789
GO:0010564	biological	regulation of cell cycle process	12	199	0.003	ase,wapl,APC4,Cp110,Rad1,bru1,Asciz,Claspin,PolE2,14-3-3epsilon,Bub3,ncd
GO:0010639	biological	negative regulation of organelle organization	6	73	0.009	ase,wapl,Pink1,HP1b,Kank,Bub3
GO:0010948	biological	negative regulation of cell cycle process	7	87	0.002	ase,wapl,Cp110,Rad1,Claspin,14-3-3epsilon,Bub3
GO:0015495	molecular	gamma-aminobutyric acid:hydrogen symporter activity	1	2	0.006	VGAT
GO:0015645	molecular	fatty acid ligase activity	4	24	0.001	Acsl,CG5568,CG18586,CG4830
GO:0016042	biological	lipid catabolic process	8	157	0.007	schlank,Yp3,CG6847,Hnf4,CG15111,CG3942,CG17192,CG17191,CG6283,CG6277,CG7834
GO:0016405	molecular	CoA-ligase activity	4	36	0.001	Acsl,CG5568,CG18586,CG4830
GO:0016482	biological	cytoplasmic transport	6	61	0.002	CG33635,CG17660,CG13784,wash,ena,GCC185
GO:0016491	molecular	oxidoreductase activity	22	622	0.005	Cyp4g1,D2hgdh,Pgd,Coq7,Sptr,CG12116,Jafrac1,phm,AIF,Cyp309a2,Cyp4d21,Adhr,Prx2540-1,CG12896,Cyp6g1,Cyp6g2,Cyp6t3,Kdm4B,GstS1,CG34342,Ldh,CG9674,Cyp313a3,ND-49L,CG7834,PH4alphaEFB,PH4alphaSG1,CG15539,CG34041
GO:0016705	molecular	oxidoreductase activity, acting on paired donors, with incorporation or reduction of molecular oxygen	9	160	0.008	Cyp4g1,phm,Cyp309a2,Cyp4d21,Cyp6g1,Cyp6g2,Cyp6t3,Kdm4B,Cyp313a3,PH4alphaEFB,PH4alphaSG1,CG15539,CG34041
GO:0016874	molecular	ligase activity	8	138	0.004	ATPsynGL,ThrRS,Acsl,ValRS,ProRS-m,CG5568,CG18586,CG4830
GO:0016877	molecular	ligase activity, forming carbon-sulfur bonds	4	37	0.007	Acsl,CG5568,CG18586,CG4830
GO:0016878	molecular	acid-thiol ligase activity	4	28	0.003	Acsl,CG5568,CG18586,CG4830
GO:0019003	molecular	GDP binding	9	98	0.007	C3G,spri,Trs23,eEF1delta,eIF2Bgamma,RhoGEF64C,sif,spg,ca
GO:0019520	biological	aldonic acid metabolic process	1	1	0.003	Pgd
GO:0019521	biological	D-gluconate metabolic process	1	1	0.003	Pgd
GO:0019752	biological	carboxylic acid metabolic process	15	359	0.001	y,Pgd,Fum2,Ahcy,ThrRS,Acsl,ValRS,ProRS-m,CG5568,CG18586,Ldh,CG9674,CG4830,sit,CG33110,CG7834
GO:0022627	cellular	cytosolic small ribosomal subunit	4	81	0.003	RpS15Aa,RpS5a,RpS11,RpS23
GO:0030159	molecular	receptor signaling complex scaffold activity	3	15	0.005	csw,Prosap,stumps
GO:0030490	biological	maturation of SSU-rRNA	4	46	0.005	l(1)G0020,CG7246,CG32708,CG32706,l(2)k09022,CG8461
GO:0030620	molecular	U2 snRNA binding	2	6	0.009	Prp8,Snup
GO:0030686	cellular	90S preribosome	3	26	0.008	CG7246,l(2)k09022,CG8461
GO:0030695	molecular	GTPase regulator activity	12	162	0.005	C3G,spri,Rab3GAP1,Trs23,eEF1delta,eIF2Bgamma,RhoGEF64C,sif,ArfGAP1,CG42390,spg,ca
GO:0030855	biological	epithelial cell differentiation	24	372	0.007	sc,Pgcl,csw,ph-p,xit,spri,baz,phm,spen,frtz,aop,Ced-12,bun,tsh,RanBPM,stan,mam,phyl,ena,rasp,Tie,vn,Abd-B,scrib,fkh,mey,nyo
GO:0030971	molecular	receptor tyrosine kinase binding	3	8	0.002	csw,spri,stumps
GO:0031312	cellular	extrinsic component of organelle membrane	3	14	0.002	Pink1,CG5608,CG33331
GO:0032483	biological	regulation of Rab protein signal transduction	3	15	0.005	spri,Rab3GAP1,ca
GO:0033597	cellular	mitotic checkpoint complex	1	1	0.009	Bub3
GO:0033866	biological	nucleoside bisphosphate biosynthetic process	4	29	0.004	Acsl,CG5568,CG18586,CG4830
GO:0034030	biological	ribonucleoside bisphosphate biosynthetic process	4	29	0.004	Acsl,CG5568,CG18586,CG4830
GO:0034033	biological	purine nucleoside bisphosphate biosynthetic process	4	29	0.004	Acsl,CG5568,CG18586,CG4830
GO:0034660	biological	ncRNA metabolic process	13	335	0.003	CG1785,l(1)G0020,CG1789,CG7246,CG32708,CG32706,CG3709,IntS14,l(2)k09022,ThrRS,Elp2,Hen1,ValRS,ProRS-m,CG32281,CG8461,Rrp6,CycC
GO:0035337	biological	fatty-acyl-CoA metabolic process	5	34	0.001	Acsl,CG34342,CG5568,CG18586,CG4830
GO:0035383	biological	thioester metabolic process	5	52	0.002	Acsl,CG34342,CG5568,CG18586,CG4830
GO:0035384	biological	thioester biosynthetic process	4	22	0.002	Acsl,CG5568,CG18586,CG4830
GO:0042147	biological	retrograde transport, endosome to Golgi	5	42	0	CG33635,CG17660,CG13784,wash,GCC185
GO:0042274	biological	ribosomal small subunit biogenesis	5	63	0.002	l(1)G0020,CG7246,CG32708,CG32706,RpS5a,l(2)k09022,CG8461
GO:0043043	biological	peptide biosynthetic process	19	480	0.005	ac,Pink1,CG1789,RpS15Aa,RpS5a,mRpL48,eEF1delta,ThrRS,bru1,nub,RpS11,ValRS,mRpS16,RpS23,eIF2Bgamma,CG9166,ProRS-m,Dph2,mIF2,heph
GO:0043436	biological	oxoacid metabolic process	15	362	0.001	y,Pgd,Fum2,Ahcy,ThrRS,Acsl,ValRS,ProRS-m,CG5568,CG18586,Ldh,CG9674,CG4830,sit,CG33110,CG7834
GO:0043603	biological	cellular amide metabolic process	28	657	0	ac,schlank,Pink1,CG1789,RpS15Aa,RpS5a,mRpL48,eEF1delta,ThrRS,bru1,nub,Acsl,RpS11,ValRS,mRpS16,RpS23,eIF2Bgamma,GstS1,CG9166,ProRS-m,rasp,CG34342,CG5568,CG18586,CG4830,Dph2,Fur1,mIF2,heph
GO:0043604	biological	amide biosynthetic process	24	520	0.001	ac,schlank,Pink1,CG1789,RpS15Aa,RpS5a,mRpL48,eEF1delta,ThrRS,bru1,nub,Acsl,RpS11,ValRS,mRpS16,RpS23,eIF2Bgamma,CG9166,ProRS-m,CG5568,CG18586,CG4830,Dph2,mIF2,heph
GO:0044255	biological	cellular lipid metabolic process	16	398	0.006	schlank,xit,rdgA,rdgB,Hnf4,CG2201,Acsl,CG15111,CG5568,CG18586,CG4830,CG3942,CG5608,CG33331,sit,CG33110,CG7834,CG7789
GO:0045786	biological	negative regulation of cell cycle	7	98	0.005	ase,wapl,Cp110,Rad1,Claspin,14-3-3epsilon,Bub3
GO:0046176	biological	aldonic acid catabolic process	1	1	0.003	Pgd
GO:0046177	biological	D-gluconate catabolic process	1	1	0.003	Pgd
GO:0046471	biological	phosphatidylglycerol metabolic process	2	5	0.003	Acsl,CG33331
GO:0046474	biological	glycerophospholipid biosynthetic process	6	88	0.007	rdgA,CG2201,Acsl,CG5608,CG33331,CG7789
GO:0046475	biological	glycerophospholipid catabolic process	2	8	0.008	CG15111,CG3942
GO:0046486	biological	glycerolipid metabolic process	10	159	0.002	schlank,rdgA,rdgB,CG2201,Acsl,CG15111,CG3942,CG5608,CG33331,CG7789
GO:0046949	biological	fatty-acyl-CoA biosynthetic process	4	18	0	Acsl,CG5568,CG18586,CG4830
GO:0048087	biological	positive regulation of developmental pigmentation	2	5	0.007	Pink1,Sec24CD
GO:0048285	biological	organelle fission	14	308	0.007	ase,ph-p,Pink1,APC4,CG42399,pim,bru1,CG33474,Opa1,alphaCOP,Asciz,14-3-3epsilon,Bub3,Cap-D2,ncd
GO:0048308	biological	organelle inheritance	2	4	0.004	Pink1,EndoG
GO:0051012	biological	microtubule sliding	2	7	0.005	14-3-3epsilon,ncd
GO:0051020	molecular	GTPase binding	7	89	0.009	spri,Rab3GAP1,RanBPM,wash,GCC185,Rim,ca
GO:0051129	biological	negative regulation of cellular component organization	12	163	0.007	ase,wapl,Pink1,HP1b,baz,Sema1a,CadN,Kank,ena,ArfGAP1,14-3-3epsilon,Bub3
GO:0051990	molecular	(R)-2-hydroxyglutarate dehydrogenase activity	1	1	0.009	D2hgdh
GO:0060589	molecular	nucleoside-triphosphatase regulator activity	12	162	0.005	C3G,spri,Rab3GAP1,Trs23,eEF1delta,eIF2Bgamma,RhoGEF64C,sif,ArfGAP1,CG42390,spg,ca
GO:0070300	molecular	phosphatidic acid binding	2	4	0.003	rdgB,baz
GO:0071616	biological	acyl-CoA biosynthetic process	4	22	0.002	Acsl,CG5568,CG18586,CG4830
GO:0110077	biological	vesicle-mediated intercellular transport	1	1	0.007	Arc1
GO:0140014	biological	mitotic nuclear division	10	156	0.004	ase,ph-p,APC4,CG42399,pim,bru1,Asciz,14-3-3epsilon,Bub3,Cap-D2,ncd
GO:1901566	biological	organonitrogen compound biosynthetic process	33	966	0.002	ac,schlank,Pink1,xit,Sptr,CG12116,CG1789,RpS15Aa,RpS5a,mRpL48,ATPsynGL,eEF1delta,Patsas,ThrRS,bru1,nub,CG15483,CG2201,Acsl,RpS11,ValRS,mRpS16,RpS23,eIF2Bgamma,CG5757,CG9166,ProRS-m,rasp,CG5568,CG18586,CG9674,Adk1,CG4830,Dph2,sit,CG33110,mIF2,heph
GO:1901568	biological	fatty acid derivative metabolic process	5	37	0.002	Acsl,CG34342,CG5568,CG18586,CG4830
GO:1901570	biological	fatty acid derivative biosynthetic process	4	21	0	Acsl,CG5568,CG18586,CG4830
GO:1905114	biological	cell surface receptor signaling pathway involved in cell-cell signaling	14	152	0.006	b6,shf,nAChRalpha7,spen,Rab3GAP1,aop,GluRIIB,Wnt4,SoxN,CG7094,tsh,Prosap,phyl,osa
GO:1990298	cellular	bub1-bub3 complex	1	1	0.009	Bub3
GO:1990782	molecular	protein tyrosine kinase binding	3	10	0.003	csw,spri,stumps
GO:2001251	biological	negative regulation of chromosome organization	3	20	0.005	wapl,HP1b,Bub3
